# Self-renewing Sox9+ osteochondral stem cells in the postnatal skeleton

**DOI:** 10.1101/2023.12.07.570646

**Authors:** Stephanie Farhat, Bahaeddine Tilouche, Spencer Short, Medjie Piron, T. Mark Campbell, Alex Fernandes, Mariya Somyk, Hina Bandukwala, Eric Arezza, Quentin Sastourne-Arrey, Katherine Reilly, Maria Abou Chakra, Gary Bader, Leo Kunz, Timm Schroeder, Sasha Carsen, Pierre Mattar, Jeffrey Dilworth, Daniel L. Coutu

## Abstract

Postnatal skeletal growth, homeostatic maintenance, and regeneration is driven by skeletal stem cells. In addition, it is well established that skeletal tissues lose their regenerative potential with age, comorbidities, and repeated trauma, possibly through stem cell exhaustion or loss of function. However, it is largely unknown where these cells reside in skeletal tissues, what molecular mechanisms regulate their self-renewal and fate decisions, and how to isolate, purify, and expand them ex vivo. Therefore, there is an urgent need for a deeper understanding of postnatal skeletal stem cells. Here, we used genetic lineage tracing, thymidine analogues retention, whole bone microscopy, imaging cytometry, in vitro assays, and single cell transcriptomics and provide the first experimental evidence for the existence of self-renewing osteochondral stem cells in the postnatal skeleton in both males and females. We also show direct comparisons between adult, fetal, mouse, and human skeletal stem cells at the transcriptome level.

---

Skeletal trauma, degeneration, or congenital diseases affect over 50% of the population worldwide at least once in their lifespan. In young individuals, skeletal tissues can regenerate almost seamlessly. However, this regenerative capacity gradually decreases with age, comorbidities, and repeated trauma ^1–6^. Similarly, surgery and/or rehabilitation aimed at preserving, reconstructing, or replacing injured tissues have a good success rate in younger individuals but often fail with increasing age. Musculoskeletal diseases now constitute the most common reason people visit their physicians, making up the world’s most common chronic diseases. Recent experimental approaches to enhance skeletal tissue repair involve stimulation of endogenous repair mechanisms, cell transplantation, and tissue engineering. Yet, none of these techniques have achieved standard clinical use due to lack of efficacy. With the growing global burden of musculoskeletal diseases, there is therefore a need to better study skeletal stem cells (SSCs) in order to develop novel stem cell-based regenerative therapies in orthopedics.

Skeletal tissues, like all somatic tissues with a high cell turnover, rely on stem cells for their postnatal development, homeostatic maintenance, and regeneration after injury. However, the cellular phenotype, molecular characteristics, and anatomical niche of SSCs remains elusive to date. Several attempts have been made to identify SSCs using cell surface markers^7–16^, reporter mouse lines^17,18^, and genetic lineage tracing^7,19–31^. These studies focused mainly on embryonic or perinatal developmental stages and provide important information about the ontogeny and relationship between various skeletal cell lineages. More recently, studies by various groups suggested that some cells residing in the resting zone of the physeal cartilage (growth plate) could act as stem cells driving postnatal longitudinal bone growth^32^. However, none of these studies were able to definitively demonstrate multipotency and self-renewal of these putative SSCs.

The existence and location of postnatal SSCs has been difficult to study using lineage tracing mainly because of technical challenges; indeed, bone tissue is very hard and difficult to process using normal histological techniques and is also highly autofluorescent. We recently developed techniques addressing these hurdles as well as computational methods to perform 3D imaging cytometry on large postnatal bones^33–35^. Using these techniques, we here show that a subpopulation of cells expresses high levels of Sox9, possesses osteochondral properties in vivo and in vitro, self-renews long-term in growing and mature bones, and can be isolated and expanded ex vivo. These cells are abundant in the resting zone of the physes and are also found in periosteum. Single cell transcriptomics provides information about the molecular characteristics of these SSCs, and we show that postnatal human skeletal tissues also harbor cells with similar features.
