## Supplemental Table 1 for "Self-renewing Sox9+ osteochondral stem cells in the postnatal skeleton"

	p_val	avg_log2FC	pct.1	pct.2	p_val_adj
Ccnb2	2.31839929821444e-196	-0.588947014610618	0.026	0.431	6.49105435514079e-192
Cdca3	7.69375095198334e-196	-0.693255829189542	0.059	0.496	2.15409639153629e-191
Cenpa	4.40752456050456e-174	-0.822706903673154	0.1	0.523	1.23401872645007e-169
Knstrn	2.4924245792221e-150	-0.440170488624988	0.022	0.346	6.97829033690604e-146
Stmn1	3.26618849474712e-141	-0.842195301097753	0.22	0.597	9.144674547593e-137
Ube2c	5.24279330872188e-135	-0.548389455973875	0.074	0.427	1.46787727057595e-130
Birc5	2.65064341022236e-132	-0.566250995324452	0.072	0.416	7.42127141994058e-128
Cdca8	3.61308594900722e-130	-0.411830243153994	0.036	0.345	1.01159180400304e-125
Lockd	2.89753634880027e-124	-0.683315626798204	0.176	0.531	8.112522269371e-120
Cdkn3	4.73232921072221e-123	-0.365844340492582	0.024	0.305	1.324957532418e-118
Cenpf	2.93809972539168e-116	-0.377036269893441	0.018	0.277	8.22609161115161e-112
Cenpm	4.99088686453145e-100	-0.324799336500187	0.054	0.334	1.39734850433152e-95
H2afz	1.06762004515966e-98	-0.473350621978789	0.9	0.918	2.98912260243801e-94
Ccna2	7.4410088376058e-87	-0.305090697100138	0.029	0.25	2.08333365435287e-82
Spc24	1.50304038773465e-80	-0.297789802070176	0.055	0.294	4.20821247757947e-76
Cenpw	9.12032281153768e-79	-0.425800503113852	0.183	0.471	2.55350798077432e-74
H2afv	1.08804158088653e-77	-0.345092492638962	0.744	0.883	3.0462988181661e-73
H1fx	9.72693828276275e-76	-0.411800960962395	0.18	0.478	2.72334818040792e-71
Fxyd2	2.40419029649708e-64	0.322531870361953	0.987	0.799	6.73125199213251e-60
Ccdc34	1.04762423529562e-63	-0.43290120099934	0.453	0.652	2.93313833398068e-59
Syt8	1.346656259613e-62	0.409000982615642	0.777	0.521	3.77036819566448e-58
Tuba1b	7.23040422835516e-55	-0.42557935122003	0.52	0.696	2.02436857585488e-50
Cks1b	1.6785957128879e-54	-0.420953626293528	0.328	0.543	4.69973227694354e-50
Pla2g5	4.58255844838634e-53	0.411558955885835	0.707	0.45	1.28302471437921e-48
Hmgb2	5.78847611488702e-53	-0.550146908610242	0.496	0.631	1.62065754264607e-48
Hmgn2	5.94477847615218e-52	-0.395325390990108	0.471	0.646	1.66441907775309e-47
Nucks1	1.53753907630985e-48	-0.33670297176409	0.636	0.74	4.30480190585231e-44
Hn1	1.03040357371574e-47	-0.339769097298351	0.36	0.574	2.88492392568933e-43
Rbp4	9.95386803880218e-46	-0.499725085140745	0.087	0.264	2.78688397350383e-41
Clic1	5.31208226400096e-44	-0.317659067258943	0.487	0.669	1.48727679227499e-39
Rnaseh2c	4.98290432479479e-43	-0.279664288730383	0.284	0.502	1.39511355285605e-38
Smim5	5.86479029795244e-43	0.315092828183322	0.82	0.579	1.64202398762073e-38
Srm	1.7482431875153e-41	0.280162275543674	0.807	0.647	4.89473127640535e-37
Prr5	4.57828728037679e-39	0.271211416581321	0.781	0.589	1.28182887275989e-34
Cks2	3.98220507806322e-36	-0.46162201784255	0.391	0.521	1.11493777775614e-31
Hist1h2bc	1.85293198605647e-35	-0.303691845641384	0.646	0.784	5.18783897456091e-31
Scn1b	1.18068548834184e-34	0.260820007407262	0.732	0.573	3.30568323025949e-30
Tmem238	4.02215114496844e-34	0.267279046255283	0.614	0.398	1.12612187756826e-29
Gsn	1.49310371330408e-32	-0.362881055413917	0.596	0.736	4.18039177650875e-28
2700094K13Rik	1.965068963458e-32	-0.283023451197093	0.53	0.621	5.50180008388971e-28
Cd24a	5.20728641118195e-32	-0.253402174564426	0.761	0.836	1.45793604940272e-27
Fkbp11	8.47823035748528e-31	0.300104991630819	0.597	0.41	2.37373493548873e-26
Serpine2	1.83770742460653e-30	-0.332352888138561	0.252	0.432	5.14521324741335e-26
Bambi	5.54259388616466e-30	-0.28865385323692	0.327	0.509	1.55181543624838e-25
Wif1	3.10867565378322e-29	-0.510807941589252	0.15	0.301	8.70367009546226e-25
Smoc2	5.79021602847785e-29	-0.295471419025443	0.204	0.374	1.62114468365323e-24
Ccnd1	2.46837532635828e-28	0.264083602761331	0.394	0.201	6.91095723873791e-24
Nfkbia	2.92187876533117e-28	-0.284036565369254	0.51	0.684	8.18067616717422e-24
Loxl2	1.08870073190778e-27	0.286448507416163	0.551	0.369	3.04814430919539e-23
Lgals1	3.64894800792193e-27	-0.290377481462007	0.132	0.28	1.02163246325798e-22
M1ap	1.39425515296221e-26	0.310915248459695	0.433	0.248	3.9036355772636e-22
Tubb5	3.43821549128419e-25	-0.321273079783707	0.636	0.713	9.62631573249747e-21
Tnfrsf11b	6.40601289894922e-24	-0.286919154293571	0.377	0.55	1.7935554914478e-19
Clu	2.57457120961246e-23	-0.421664102883979	0.37	0.516	7.20828447267296e-19
C1qtnf3	5.99214548846806e-23	0.283264092522906	0.654	0.467	1.67768089386129e-18
Dcn	2.51351180440772e-22	-0.356377390833433	0.688	0.763	7.03733034998073e-18
Bglap2	1.33878880031785e-18	0.314445180061136	0.391	0.245	3.74834088312992e-14
H2afx	1.05313583745554e-17	-0.259438400862519	0.357	0.468	2.94856971770803e-13
R3hdml	2.97086398593953e-17	0.261818196711936	0.252	0.12	8.31782498783349e-13
Mt1	1.89361572749268e-15	0.259604752157414	0.62	0.492	5.301745313834e-11
Col5a2	4.90978689314682e-15	-0.280545909553559	0.216	0.322	1.37464213434325e-10
Col3a1	1.2378030951179e-14	-0.283671784854115	0.206	0.319	3.4656011057111e-10
Pcolce	2.09678933184231e-14	-0.267586934791737	0.391	0.498	5.8705907712921e-10
Ibsp	7.5343312590795e-14	-0.397259058481755	0.192	0.301	2.10946206591708e-09
Apoe	8.11216983429587e-14	-0.291658190793674	0.522	0.621	2.27124531020616e-09
Scara3	1.53821686268514e-13	-0.250809039056325	0.221	0.326	4.30669957214585e-09
Cytl1	5.20159919563592e-07	-0.27306997574046	0.545	0.6	0.0145634374279414
