## Supplemental Table 2 for "Self-renewing Sox9+ osteochondral stem cells in the postnatal skeleton"

	p_val	avg_log2FC	pct.1	pct.2	p_val_adj
Knstrn	0	0.70916005711405	0.604	0.022	0
Ube2c	0	0.892118003120498	0.744	0.067	0
Stmn1	0	1.30553200037342	0.951	0.21	0
Cenpa	0	1.25986850209653	0.888	0.096	0
Cdca3	0	1.08681838493661	0.868	0.055	0
Lockd	0	1.0987678367608	0.884	0.163	0
Ccnb2	0	0.933556811839242	0.764	0.024	0
Birc5	0	0.919274116281735	0.724	0.066	0
Cdca8	5.80763421458205e-284	0.678224811742812	0.602	0.034	1.62602142739868e-279
H2afz	1.76843104789495e-265	0.838068446379459	1	0.887	4.95125324789627e-261
Cdkn3	9.36293249380989e-263	0.603265385179202	0.533	0.023	2.62143383961689e-258
Cenpf	3.96948066981799e-257	0.628744854522271	0.494	0.016	1.11137519793564e-252
Cenpm	9.14794359452006e-245	0.570126820017382	0.594	0.047	2.56124124759372e-240
Cenpw	2.92923387775322e-215	0.755766706115822	0.78	0.168	8.20126901093347e-211
Ccna2	2.6643718161149e-189	0.509788891059406	0.435	0.027	7.45970821075849e-185
Spc24	5.00257850544603e-188	0.513822522758419	0.508	0.05	1.40062192995478e-183
Mki67	8.07859491141753e-179	0.440753998531897	0.396	0.021	2.26184500329868e-174
Tpx2	8.31532966206331e-178	0.389480308263873	0.36	0.013	2.32812599878448e-173
Pbk	7.79255240326362e-176	0.418831252292057	0.374	0.017	2.18175882186575e-171
Cdc20	6.92347336817973e-158	0.480301086998698	0.38	0.026	1.93843407362296e-153
Hmgn2	1.27853216203889e-155	0.727065145152191	0.913	0.446	3.5796343472765e-151
Spc25	5.00308586597597e-152	0.423282883005849	0.35	0.021	1.40076398075595e-147
Prc1	9.55697739881273e-151	0.423765306027867	0.356	0.023	2.67576253211959e-146
Cks1b	3.41734659687507e-149	0.737409629927228	0.803	0.312	9.56788700193082e-145
Cenpe	7.88011659261869e-144	0.322504555390984	0.293	0.01	2.20627504360138e-139
Racgap1	3.39861137757676e-143	0.355637608019164	0.362	0.027	9.51543213493942e-139
Nucks1	4.03030049096459e-143	0.64105952039987	0.949	0.612	1.12840353146026e-138
Depdc1a	6.21528688533326e-143	0.263504695695964	0.256	0.003	1.74015602215561e-138
Cks2	6.94657658194388e-142	0.859698428207666	0.801	0.358	1.94490251141265e-137
Ube2s	2.41183736652371e-141	0.487113392762223	0.986	0.903	6.75266225879307e-137
Hmgb1	1.78413611439319e-140	0.451254205504237	0.982	0.853	4.99522429307806e-136
Hmgb2	5.38664950289307e-138	0.915430633102717	0.835	0.478	1.50815412782e-133
2810417H13Rik	4.76648064200508e-134	0.546355302151953	0.423	0.053	1.33451925014858e-129
Hmmr	1.22982535412889e-133	0.261787438169279	0.27	0.009	3.44326502649007e-129
Ccnb1	5.04854209776733e-133	0.373443070293651	0.301	0.016	1.4134908165329e-128
Ccdc34	1.30967886143034e-131	0.692381610714719	0.852	0.446	3.66683887623266e-127
H1fx	6.20290089273949e-130	0.60540756738106	0.677	0.188	1.7366881919492e-125
2700094K13Rik	7.62294929798624e-127	0.604251810989359	0.874	0.495	2.13427334445019e-122
Top2a	1.76258554732166e-126	0.474114259494314	0.386	0.046	4.93488701539119e-122
Ran	1.35407495658882e-113	0.417974455504987	0.965	0.838	3.79113906345737e-109
Mad2l1	1.63618934253245e-113	0.307697369114088	0.386	0.051	4.58100292122235e-109
Hnrnpa1	1.348753841191e-108	0.408248105691883	0.98	0.837	3.77624100456657e-104
Rnaseh2c	8.19563939566455e-104	0.49169727389218	0.719	0.275	2.29461511799816e-99
Cdk1	1.58530521438526e-102	0.403304332676327	0.36	0.053	4.43853753923586e-98
Nrm	2.24381628083153e-102	0.399576765741285	0.545	0.14	6.28223682307212e-98
Calm3	4.34837282605351e-99	0.427944211532134	0.955	0.781	1.21745742383846e-94
Poc1a	5.49417706608103e-95	0.317640933238559	0.392	0.067	1.53825969496137e-90
Tacc3	7.57220125286772e-94	0.296591884774997	0.343	0.05	2.1200649067779e-89
H2afv	1.08357033673998e-93	0.45395279775921	0.959	0.751	3.03378022880459e-89
Lmnb1	4.13646133791498e-89	0.335915901387642	0.398	0.079	1.15812644538944e-84
Fdps	3.44647579744775e-80	0.538075678638373	0.76	0.379	9.64944293769421e-76
Rrm2	1.26168933665411e-77	0.405195821121683	0.346	0.07	3.53247780476417e-73
Smc2	2.7368883382732e-75	0.356404659387466	0.356	0.075	7.6627399694973e-71
Fkbp2	3.95417368707045e-72	0.404266758930828	0.909	0.648	1.10708954890599e-67
Rad21	1.16545917901434e-65	0.386990137558778	0.547	0.209	3.26305260940434e-61
Hdgf	1.80912807574632e-61	0.307357827150261	0.941	0.822	5.06519678647455e-57
Psmb2	1.71731668976248e-60	0.394426294374562	0.872	0.652	4.80814326799698e-56
Tuba1b	1.85176919351971e-59	0.55033477451933	0.772	0.533	5.18458338801648e-55
Rangap1	1.24944305409705e-58	0.289226265111343	0.406	0.12	3.49819066286093e-54
Ptms	1.26154419271444e-58	0.274334687644785	0.974	0.904	3.53207143076189e-54
Acat2	6.81047930264487e-58	0.300450654211851	0.449	0.149	1.90679799515451e-53
Hn1	7.85126516388286e-58	0.419811835871236	0.699	0.369	2.19819722058392e-53
Smc4	1.14180249794817e-56	0.460663860925775	0.673	0.385	3.19681863375529e-52
Idi1	3.78646698623338e-56	0.40796335591491	0.555	0.242	1.06013502680562e-51
Tmpo	4.94147563105523e-55	0.332438098716512	0.478	0.179	1.38351434718284e-50
Cmtm7	6.41231282240105e-54	0.398750499507172	0.843	0.562	1.79531934401585e-49
H2-Q7	3.42359699009256e-53	0.26784372297507	0.344	0.094	9.58538685286116e-49
Clic1	5.35953687328597e-53	0.402061388402685	0.774	0.495	1.50056313378261e-48
Msmo1	5.97508496148452e-51	0.431972087782953	0.695	0.385	1.67290428751644e-46
Hmgb3	2.41342150035726e-49	0.293039411840748	0.396	0.131	6.75709751670025e-45
Anp32e	6.49315234462458e-47	0.35133530032552	0.752	0.469	1.81795279344799e-42
Ywhaq	1.9811706099024e-46	0.281187777239144	0.955	0.827	5.54688147360474e-42
Lbr	1.30957321215457e-45	0.264987893768461	0.402	0.142	3.66654307939037e-41
Hmgn5	3.20588476769886e-45	0.250159759930109	0.467	0.178	8.97583617260327e-41
Vim	4.58417890540717e-45	0.284788368281452	0.98	0.888	1.2834784099359e-40
Atpif1	5.75593011773212e-45	0.303608411308416	0.906	0.764	1.61154531436264e-40
Clec11a	4.23826886050695e-44	0.338874396572128	0.906	0.755	1.18663051556474e-39
H2afx	5.0313657954654e-43	0.440909935012815	0.606	0.347	1.4086817954144e-38
Fdft1	5.3839035517304e-43	0.312864893978929	0.469	0.201	1.50738531641348e-38
Cyp51	3.02129573105585e-42	0.325653921283709	0.585	0.289	8.45902378781018e-38
Alg14	4.42156209084647e-42	0.318726209515556	0.65	0.359	1.23794895419519e-37
Tmsb10	5.65817143226748e-42	0.272301218499801	0.98	0.852	1.58417483760625e-37
Nrgn	2.37523291119254e-41	0.261869327438107	0.413	0.151	6.65017710475688e-37
Acly	8.68197296479401e-41	0.331739878774189	0.638	0.353	2.43077879068303e-36
Lsm5	9.95214412365983e-41	0.297873230262456	0.819	0.594	2.78640131174228e-36
Srsf3	2.11232608378518e-40	0.250243807555057	0.925	0.817	5.91409056938174e-36
Nt5dc2	5.35411327243808e-40	0.329480622721938	0.819	0.557	1.49904463401721e-35
Cst3	8.64347816108974e-40	-0.267887719479805	0.994	0.995	2.4200010155419e-35
Hist1h1c	9.72974779522781e-40	0.421990268738168	0.756	0.457	2.72413478770788e-35
Ddx39	1.00385910981831e-39	0.256138416311551	0.388	0.149	2.81060473566931e-35
Bub3	1.71320931259062e-39	0.315897563491274	0.65	0.366	4.79664343339122e-35
0610007P14Rik	1.91894424828493e-39	0.319258172570313	0.644	0.365	5.37266010634814e-35
Cd24a	1.33927813348804e-38	0.328491804297785	0.913	0.758	3.74971091813981e-34
Nde1	1.73583933011422e-38	0.276077643257565	0.52	0.248	4.86000295645378e-34
Rac1	4.88289402290197e-38	0.253585921872787	0.919	0.76	1.36711266853209e-33
Scd2	9.31962877598517e-38	0.290048066527027	0.935	0.801	2.60930966470033e-33
Hist1h2bc	2.08622276160642e-37	0.377202422613463	0.848	0.654	5.84100648794566e-33
Hsp90b1	2.3332614604501e-37	0.257932697259849	0.955	0.839	6.5326654369682e-33
Lsm3	3.21443610134407e-37	0.297699046643327	0.604	0.34	8.99977819654313e-33
Dnajc9	1.12968841902282e-36	0.282981051689901	0.506	0.242	3.16290163558008e-32
Il17b	2.30248967711669e-36	0.378674606027056	0.776	0.533	6.44651059799132e-32
Tmem97	2.91034192679204e-36	0.32197392108937	0.754	0.507	8.14837532663236e-32
Plp2	1.0498772041446e-35	0.295586412955362	0.744	0.457	2.93944619616406e-31
Sqle	2.69933587378279e-35	0.298221744841105	0.591	0.308	7.55760057941706e-31
Tpi1	4.38512468258149e-35	0.25936488905255	0.915	0.814	1.22774720862916e-30
Atp5b	5.91294400708177e-35	0.263626042831937	0.939	0.804	1.65550606310276e-30
Meg3	8.15050879648184e-35	-0.555627595980414	0.433	0.643	2.28197945283899e-30
Tubb5	4.37505813269737e-34	0.453855731022745	0.789	0.633	1.22492877599261e-29
Lsm2	1.70082006910311e-33	0.29072096448992	0.652	0.399	4.76195602947487e-29
Thbs1	1.00188784422375e-32	-0.361820803484495	0.656	0.778	2.80508558625766e-28
Hnrnpa3	9.05620479982488e-32	0.254278679672126	0.85	0.693	2.53555621985497e-27
Banf1	1.8366773021188e-30	0.275435755751809	0.774	0.528	5.14232911047222e-26
Hmgcs1	1.84734530369216e-30	0.364105359760344	0.656	0.433	5.1721973812773e-26
Crispld1	3.89495591297521e-30	-0.397213302820196	0.606	0.726	1.0905097565148e-25
Snrpd1	9.37528606821717e-30	0.256800802915329	0.825	0.629	2.62489259337944e-25
H1f0	1.02599282713651e-29	0.330168292668589	0.888	0.726	2.87257471741679e-25
Tcp1	1.04004002643486e-29	0.258960483218246	0.848	0.647	2.91190406601233e-25
Tubb4b	1.25960924741651e-29	0.34097484910003	0.75	0.535	3.52665397091673e-25
Map1lc3a	5.86910984796108e-29	-0.31594672935284	0.6	0.732	1.64323337523214e-24
Pmvk	9.13558201094199e-29	0.271360683623685	0.598	0.359	2.55778025142354e-24
Alyref	2.37837952724166e-28	0.273365054966166	0.75	0.57	6.6589870003712e-24
Vbp1	4.0295427330793e-28	0.254024581699497	0.594	0.353	1.12819137440754e-23
Nudt21	4.3119778676487e-28	0.25681227264479	0.724	0.516	1.20726756338428e-23
Mzt1	1.99522626644152e-27	0.256059622580874	0.726	0.484	5.58623450078298e-23
Snrpg	1.39858900345722e-26	0.253298971229414	0.819	0.618	3.91576949187953e-22
Taldo1	1.26424845788628e-25	0.257509384802726	0.821	0.642	3.53964283239001e-21
Dut	1.02366086819021e-24	0.283476729018919	0.758	0.574	2.86604569875895e-20
Calml3	7.26640817092632e-24	-0.355474101460374	0.398	0.553	2.03444895969595e-19
Ubald2	4.3170684317868e-23	0.251770020621717	0.51	0.304	1.20869281953167e-18
Pla2g5	5.05666004346248e-23	-0.348006480835507	0.512	0.656	1.41576367896863e-18
Tspan13	1.87881458347097e-20	-0.342704242429181	0.47	0.603	5.26030507080203e-16
Insig1	1.02472399709632e-19	0.289598506580619	0.841	0.667	2.86902224707026e-15
Tuba1a	9.22188241000895e-18	0.252080952563604	0.821	0.691	2.58194263715431e-13
Il17d	3.43645132159033e-15	-0.25141289954147	0.301	0.451	9.62137641018862e-11
Fgfr1	1.65978576824134e-14	-0.2620731036073	0.354	0.489	4.64706819392211e-10
Alpl	4.55072529144497e-13	-0.324228937072534	0.455	0.54	1.27411206709876e-08
Bhlhe41	1.49074298985674e-12	-0.252220018733424	0.626	0.71	4.17378222300089e-08
Fxyd3	2.68025969028395e-10	-0.275333431812225	0.374	0.467	7.50419108085701e-06
Lum	6.92798116982819e-10	-0.274732606982648	0.474	0.544	1.9396961679285e-05
Bglap2	2.4224283595219e-07	-0.28980203971624	0.28	0.362	0.00678231492098941
Car2	2.63875486649086e-07	0.253869427629081	0.329	0.231	0.00738798587520112
Cxcl14	3.00355135460261e-07	-0.276961917931923	0.266	0.345	0.00840934308261638
Apoe	3.08910905500632e-07	-0.3158761963736	0.518	0.557	0.00864888753220669
Bglap	4.62929794500518e-07	-0.315094503003969	0.392	0.459	0.0129611083864255
Serpina1d	2.12316985495322e-06	-0.297849735658171	0.467	0.514	0.0594445095989803
