## Supplemental Table 3 for "Self-renewing Sox9+ osteochondral stem cells in the postnatal skeleton"

	p_val	avg_log2FC	pct.1	pct.2	p_val_adj
Spon1	2.82404717526599e-229	0.823667641554908	0.531	0.024	7.90676728130972e-225
Rbp4	9.10016472497675e-170	1.21306123925886	0.646	0.089	2.54786411969899e-165
Wif1	1.57763988020419e-168	1.34813418041224	0.747	0.141	4.41707613659568e-164
Slc40a1	3.75694830070944e-126	0.687390914990953	0.458	0.05	1.05187038523263e-121
Fxyd2	2.49650865615312e-117	-1.19346703698377	0.394	0.984	6.9897249354975e-113
Sparcl1	2.47818861787755e-115	0.702336262378494	0.361	0.03	6.93843249233357e-111
Igfbp7	8.20704435286698e-110	0.618745063956997	1	0.942	2.2978082779157e-105
Ppa1	8.63031985483795e-106	-1.3701190590391	0.347	0.894	2.41631695295753e-101
Sfrp5	3.99181323749678e-105	0.809049276962161	0.415	0.051	1.11762787023435e-100
Abi3bp	2.88725059198112e-99	0.664743661146441	0.48	0.077	8.08372420742873e-95
Hapln1	6.05421382844021e-96	-0.400703298817995	0.928	0.995	1.69505878768669e-91
Scara3	1.08332055332731e-95	0.860950588980495	0.693	0.209	3.0330808852058e-91
Dio2	1.09626703095615e-93	0.572504636090574	0.3	0.025	3.06932843327104e-89
Col5a2	1.00936168614343e-92	0.865704042258713	0.671	0.206	2.82601084886437e-88
Epyc	5.08697997611488e-90	-1.00216886779252	0.155	0.82	1.42425265371264e-85
Cst3	2.04185392930065e-85	0.479923479760213	1	0.994	5.71678263125596e-81
Col11a2	1.37227286642692e-83	-0.465182814498821	0.888	0.991	3.84208957142209e-79
Efemp1	1.53945961732502e-83	0.458519752758827	0.274	0.024	4.3101790365866e-79
Nbl1	2.01583977841431e-82	0.781826513697603	0.502	0.111	5.6439482116044e-78
Clu	3.88225798669867e-79	1.03877368222502	0.769	0.378	1.08695459111589e-74
Omd	2.030126583344e-78	0.793106944500961	0.455	0.095	5.68394840804653e-74
Col9a3	1.70833090723864e-76	-0.426584378744125	0.895	0.996	4.78298487408675e-72
Col9a2	1.2973613709988e-71	-0.421626222287413	0.881	0.995	3.63235236652245e-67
Lgals1	1.99591774455491e-68	0.719907551586958	0.509	0.142	5.58817050120484e-64
Ecm2	2.48195428063547e-68	0.640387287494655	0.462	0.114	6.94897559492319e-64
Smim5	7.643735792992e-68	-0.772328471211077	0.224	0.801	2.1400931473219e-63
Dcn	2.72553931063014e-67	0.832201258378252	0.863	0.695	7.63096496190226e-63
Col9a1	1.15893936036802e-66	-0.421463200579179	0.87	0.987	3.24479842115839e-62
Papss2	1.38532074457634e-66	-0.628527122026952	0.567	0.953	3.87862102066483e-62
Prelp	1.49653537926734e-66	-0.534141045548636	0.776	0.96	4.18999975487269e-62
Acan	1.53817347953898e-66	-0.381716619516535	0.892	0.995	4.30657810801323e-62
Fxyd5	1.68364690045699e-66	0.730400800778314	0.809	0.516	4.71387459189949e-62
Serpine2	7.46179445506453e-66	0.757226240580133	0.664	0.269	2.08915321152897e-61
Apoe	2.4188424820055e-63	0.883855065024227	0.834	0.523	6.77227518111899e-59
Syt8	2.431208258445e-62	-0.77783181207559	0.202	0.751	6.80689688199432e-58
1500015O10Rik	1.61648450016267e-61	0.349596468881028	0.982	0.976	4.52583330355545e-57
Gsn	2.84855257380404e-61	0.778688002566969	0.834	0.618	7.97537749613656e-57
Ostc	7.04211637629581e-61	-0.454633077161973	0.744	0.952	1.9716517430353e-56
Il17b	6.37202097673231e-60	-0.842834519380792	0.069	0.62	1.78403843306551e-55
Frzb	1.002664571202e-59	0.619396636580388	0.379	0.081	2.80726026645136e-55
Chil1	5.40661160763875e-59	0.774324788561094	0.491	0.147	1.5137431179067e-54
Car12	1.90184960270484e-57	-0.651514911568139	0.097	0.646	5.324798517653e-53
Angptl2	5.44996217975302e-57	-0.66482341939683	0.285	0.797	1.52588041108725e-52
Chst11	1.34907169651043e-56	-0.575154345520338	0.578	0.936	3.77713093588989e-52
Lef1	1.59090194087686e-56	0.584382088340057	0.545	0.184	4.45420725406703e-52
Sdc3	7.05843522997739e-56	-0.586798962421176	0.426	0.887	1.97622069568907e-51
Col1a2	8.88816226451411e-56	0.774065989246507	0.87	0.714	2.48850767081866e-51
Prrx1	8.30780809792409e-55	0.352461353848033	0.274	0.042	2.32602011125679e-50
Panx3	3.01016431041949e-54	-0.771694006930424	0.051	0.575	8.42785803631249e-50
Ckap4	6.03304483189533e-54	-0.470251833675979	0.733	0.939	1.68913189203405e-49
Foxp1	8.20648688124483e-53	0.487363572672465	0.437	0.12	2.29765219701093e-48
Matn3	9.16577685091799e-52	-0.537537003463521	0.697	0.956	2.56623420272002e-47
Ost4	1.29657246177349e-51	-0.278449804441304	0.906	0.987	3.63014357847342e-47
Loxl1	1.4026764912207e-51	0.375584762176774	0.274	0.046	3.9272136401197e-47
Col27a1	1.8312653863403e-51	-0.3258893443891	0.917	0.988	5.12717682867557e-47
Col2a1	2.10413596438108e-51	-0.268372787041461	0.964	0.999	5.89115987307415e-47
C1qtnf3	1.04273369843472e-50	-0.781020140784004	0.13	0.645	2.91944580887753e-46
Col11a1	1.05809455463976e-50	-0.276225556744573	0.968	0.994	2.96245313408039e-46
Pcolce2	4.81163197140957e-50	-0.447478538268181	0.787	0.984	1.34716071935525e-45
Ogn	2.79191147985555e-49	0.563635973467603	0.444	0.141	7.81679376129958e-45
Prrx2	6.55624872972924e-49	0.345774446882869	0.253	0.041	1.83561851934959e-44
Notum	2.29015445500448e-48	0.646205041066984	0.549	0.216	6.41197444312153e-44
Smpd3	3.00098625615699e-48	-0.690745491048094	0.271	0.764	8.40216131998834e-44
Ldhb	4.96298403480807e-48	0.437164114269063	0.379	0.101	1.38953627006556e-43
Meg3	1.02591122434157e-47	0.648435166559393	0.852	0.586	2.87234624591153e-43
Scd1	1.2036410561954e-47	-0.570425300560789	0.303	0.779	3.36995422913589e-43
Atf3	1.52575522663478e-47	-0.640816712619431	0.462	0.859	4.27180948353206e-43
Shisa4	3.40524540844535e-47	-0.522754327180538	0.509	0.896	9.5340060945653e-43
Maf	6.69705384317034e-47	0.344290703210597	0.256	0.044	1.87504113501083e-42
Scrg1	2.00865450862135e-46	-0.37190792508052	0.83	0.98	5.62383089323805e-42
Ppic	2.9152702409725e-46	-0.35412428577412	0.827	0.966	8.16217362067479e-42
Cdc42ep3	4.03841243615584e-46	0.443178771470042	0.888	0.811	1.13067471387491e-41
Serpina1a	1.22795980291123e-45	-0.880062028910989	0.134	0.608	3.43804185619085e-41
Prkg2	8.25335271073067e-45	-0.598193186133241	0.231	0.721	2.31077369195037e-40
Prnp	2.28859615008864e-44	0.473942600287462	0.852	0.748	6.40761150101818e-40
Colgalt2	9.29461770238431e-43	-0.543008634361932	0.217	0.679	2.60230706431356e-38
Scd2	1.38370164199712e-42	-0.520238034343614	0.513	0.852	3.87408785726355e-38
B2m	4.60732763435581e-42	0.443200900656163	0.841	0.711	1.28995959106694e-37
Pcolce	6.01571106144162e-42	0.692403862944434	0.664	0.399	1.68427878298242e-37
Swi5	1.46674608346318e-41	-0.325081798927101	0.819	0.951	4.10659568448021e-37
Mia	1.92070709089974e-41	-0.382034226038533	0.83	0.98	5.3775957131011e-37
Prss50	4.70258460042627e-41	-0.55443873338604	0.04	0.474	1.31662963642735e-36
Itm2a	2.2533723622318e-40	0.535114092397958	0.823	0.732	6.3089919397766e-36
Cdk6	2.40650560722383e-40	-0.516215959494602	0.173	0.63	6.73773439910528e-36
Mrps6	3.16917090950155e-40	-0.504810116593165	0.282	0.721	8.87304471242244e-36
Rspo3	3.73306831054614e-40	-0.523615207203385	0.155	0.611	1.04518446558671e-35
Rhoj	4.16528010294698e-40	0.328874545598237	0.282	0.062	1.16619512322309e-35
Cd81	1.33240162598981e-39	0.429803603384203	0.834	0.735	3.73045807244626e-35
Slc26a2	3.0302848269334e-39	-0.507584937263342	0.426	0.85	8.48419145844813e-35
Ccnd2	7.55077593945322e-39	0.506602028617349	0.451	0.17	2.11406624752811e-34
Ssr2	3.65782521466611e-38	-0.343001252749141	0.78	0.935	1.02411790360222e-33
Ssr4	7.38828431708857e-38	-0.26074263740413	0.895	0.977	2.06857184309846e-33
Cpe	1.05108366874175e-37	0.466714917770514	0.852	0.754	2.94282405574315e-33
Glul	1.18035772046382e-37	0.423635702904899	0.372	0.118	3.30476554575459e-33
Cxcl14	1.31531598349992e-37	0.658890456019748	0.603	0.306	3.68262169060308e-33
Fhl1	2.31634486050777e-37	0.368064667062696	0.278	0.065	6.48530234044964e-33
Nfkbia	3.98571439113729e-37	0.515589193326519	0.787	0.539	1.11592031523062e-32
Pth1r	7.17840650997621e-37	-0.440011482173629	0.744	0.953	2.00981025466314e-32
Nme1	9.7318496719975e-37	-0.43174722384061	0.617	0.865	2.72472327116586e-32
Fscn1	9.8244071672532e-37	-0.500225126559423	0.318	0.719	2.75063751868755e-32
Emb	2.26790766094858e-36	0.548376964027941	0.635	0.38	6.34968786912384e-32
Tgfbi	4.67868249944837e-36	-0.546633539226549	0.173	0.597	1.30993752619555e-31
Col3a1	6.21197748176824e-36	0.719878668578546	0.484	0.215	1.73922945534547e-31
Bglap	6.90722999645943e-36	-0.744054373188467	0.083	0.483	1.93388625440871e-31
Serpina1d	2.51165882599758e-35	-0.737411772695753	0.134	0.542	7.03214238102803e-31
Tcf4	4.14516220047656e-35	0.488126876271792	0.715	0.532	1.16056251288943e-30
Olfml3	4.50812005570595e-35	0.66321317865759	0.653	0.454	1.26218345319655e-30
Slc2a5	1.7452192961041e-34	-0.459290429145017	0.051	0.446	4.88626498523225e-30
Rcn1	3.65904200238896e-34	-0.428713505961977	0.534	0.85	1.02445857982886e-29
Nt5dc2	2.16286910949621e-33	-0.46657497746134	0.231	0.635	6.05560093276748e-29
Wscd2	3.28316632055616e-33	-0.42495510287258	0.141	0.55	9.19220906429314e-29
Tomm20	3.40817347488281e-33	-0.321038063429553	0.762	0.953	9.54220409497689e-29
Tmem97	3.90979251308334e-33	-0.457587436974302	0.181	0.581	1.09466370781307e-28
Cilp2	4.82731575244021e-33	0.482407634131678	0.408	0.149	1.35155186436821e-28
Ran	5.92001458428237e-33	-0.390701002268639	0.65	0.878	1.65748568330738e-28
Itm2b	1.82135034565755e-32	0.261122684518694	0.975	0.948	5.099416697772e-28
Hspg2	2.71637586788617e-32	-0.397164515499522	0.599	0.886	7.6053091549077e-28
Mrpl17	2.92120455665625e-32	-0.421457609211188	0.513	0.848	8.17878851772617e-28
App	3.66091711712378e-32	0.421552694760914	0.747	0.599	1.02498357445232e-27
Hacd1	3.88909837640921e-32	-0.428109054836735	0.249	0.657	1.08886976342705e-27
Bambi	8.93689911038918e-32	0.529311778162533	0.592	0.359	2.50215301292676e-27
Ninj2	1.19312075146145e-31	-0.415526754924946	0.112	0.494	3.34049947994177e-27
Sec61b	2.46733180726062e-31	-0.250073104743551	0.895	0.975	6.90803559396829e-27
Ibsp	3.57707234614711e-31	0.990149055674388	0.448	0.202	1.00150871547427e-26
Nr4a2	4.08112050885761e-31	0.505403245498712	0.523	0.266	1.14263212006995e-26
Smoc2	7.15216795423221e-31	0.538489296849867	0.487	0.23	2.00246398382593e-26
Pdlim4	9.37211075962554e-31	0.401402344900758	0.383	0.145	2.62400357047996e-26
Srm	6.84756347856085e-30	-0.425198058116358	0.491	0.786	1.91718082272747e-25
S100a6	1.27538979361807e-29	0.375573142326498	0.859	0.818	3.57083634417187e-25
Tob1	1.63370299701076e-29	0.427836628070063	0.769	0.629	4.57404165103072e-25
Colec12	4.92467765388969e-29	0.456124476908284	0.653	0.467	1.37881124953604e-24
Colgalt1	6.28755179872148e-29	-0.409240372858761	0.347	0.716	1.76038875260604e-24
Nudcd2	6.39777073172227e-29	-0.41444207458405	0.285	0.669	1.7912478494676e-24
Pam	6.41945797276848e-29	0.45686957085539	0.913	0.825	1.79731984321572e-24
Fzd9	7.09943870299174e-29	0.466561043336476	0.592	0.363	1.98770084806363e-24
Fgfr1	7.79532092538092e-29	0.484939928601767	0.675	0.448	2.18253395268815e-24
Krtcap2	1.16442244702579e-28	-0.255191498828966	0.838	0.959	3.26014996718281e-24
Tm4sf1	1.52343843231145e-28	-0.477339904845406	0.343	0.736	4.26532292278559e-24
Ranbp1	3.78061063348133e-28	-0.33915885948124	0.671	0.881	1.0584953651621e-23
Reck	5.5626215146149e-28	0.382266395742241	0.365	0.142	1.55742277166188e-23
D630045J12Rik	8.45160768513287e-28	0.398678016345846	0.31	0.107	2.3662811196835e-23
Sp7	8.66428292148973e-28	-0.387498559226704	0.155	0.534	2.42582593235869e-23
Matn1	9.93047512466838e-28	-0.479438520309438	0.025	0.352	2.78033442540465e-23
Timp2	1.08172839378216e-27	0.325887444110961	0.841	0.795	3.02862315691129e-23
Crip2	1.09648003117048e-27	0.441452002309002	0.643	0.41	3.0699247912711e-23
Enah	1.18773287953535e-27	-0.384363194586386	0.206	0.601	3.32541451612309e-23
Mydgf	5.62501142884275e-27	-0.371912344101413	0.534	0.829	1.57489069984739e-22
2810001G20Rik	7.34785765537327e-27	-0.410352672878091	0.357	0.734	2.05725318635141e-22
Rspo4	8.08693152610172e-27	-0.377558409959921	0.051	0.384	2.26417908867796e-22
Pkdcc	8.30276273283527e-27	-0.413090751036898	0.361	0.716	2.32460750993922e-22
Nog	1.66476158862693e-26	-0.410293976209241	0.079	0.414	4.66099949583769e-22
Fkbp11	3.30943735444867e-26	-0.444702057993877	0.231	0.573	9.26576270498539e-22
Bglap2	3.58766814035744e-26	-0.565864403698757	0.054	0.377	1.00447532593728e-21
Fgfr3	4.3291319227575e-26	-0.374141398158121	0.487	0.823	1.21207035573365e-21
P4hb	4.3642068268531e-26	-0.252674491382045	0.841	0.956	1.22189062738233e-21
Ctnnb1	4.98299565990728e-26	-0.369165794890847	0.473	0.802	1.39513912486084e-21
Lhfp	1.07170530190291e-25	0.366883929786561	0.357	0.143	3.00056050426778e-21
Erh	1.17797513145382e-25	-0.314123746214514	0.693	0.891	3.29809477304441e-21
Slc16a2	1.30719084265521e-25	0.315431979482608	0.307	0.107	3.65987292126605e-21
Mpc1	1.34997674293529e-25	-0.350455901209075	0.567	0.843	3.77966488487023e-21
Cox5a	1.65817500313633e-25	-0.350259182939516	0.552	0.841	4.64255837378111e-21
Nid2	2.14173254476563e-25	-0.380529405015057	0.307	0.667	5.99642277883482e-21
1700025G04Rik	2.38663678163707e-25	-0.369765433931744	0.495	0.832	6.68210566122747e-21
Cyr61	3.64126832805004e-25	-0.350068341492775	0.762	0.956	1.01948230648745e-20
H2afz	4.4259274795364e-25	-0.391738180648183	0.769	0.918	1.2391711757206e-20
Cgref1	4.59194472507395e-25	-0.395550539786357	0.134	0.477	1.2856526841262e-20
Pid1	6.86383407363041e-25	-0.369462101402246	0.264	0.631	1.92173626393504e-20
Wnt4	8.1934071723843e-25	-0.408964542541864	0.105	0.44	2.29399014012416e-20
Pnrc1	1.01417702445659e-24	0.316539214986874	0.841	0.765	2.83949283307357e-20
Tgm2	1.01434017949046e-24	-0.38043993089329	0.191	0.552	2.8399496345374e-20
Ctsd	1.31575029204532e-24	0.345594023012862	0.787	0.707	3.6838376676685e-20
Col6a3	1.6128447620223e-24	-0.366741311349115	0.646	0.892	4.51564276471003e-20
Plagl1	1.74063869417774e-24	-0.370312750438503	0.278	0.671	4.87344021595885e-20
Mrps16	2.09778102140207e-24	-0.359159006406523	0.397	0.713	5.87336730372151e-20
Fgfr2	2.27528935039601e-24	0.317416876639562	0.321	0.12	6.37035512323876e-20
Msi2	6.46071593286459e-24	-0.353498598327162	0.43	0.78	1.80887124688343e-19
Rps27l	7.63267280358042e-24	-0.252852094950183	0.823	0.958	2.13699573154644e-19
Snrpf	1.17027067264782e-23	-0.306836443272598	0.682	0.899	3.27652382927936e-19
Thoc7	1.25370649290833e-23	-0.357336785756572	0.487	0.787	3.51012743884475e-19
Setd8	1.52159526884999e-23	-0.347920120619525	0.347	0.697	4.2601624337262e-19
Unc5c	1.65274064159978e-23	-0.348783730880294	0.227	0.59	4.62734324835107e-19
Csrp2	2.01655444617115e-23	0.442761557103902	0.394	0.189	5.64594913838999e-19
Thbs4	2.04682945086848e-23	0.404698068852848	0.271	0.092	5.73071309654157e-19
2010111I01Rik	2.38616836874525e-23	0.37392537828391	0.693	0.575	6.68079419881295e-19
Higd1a	2.9986759171605e-23	-0.298192556197147	0.762	0.942	8.39569283286595e-19
Serp1	3.30763889589547e-23	-0.302948557632364	0.729	0.923	9.26072738072814e-19
Igfbp6	3.38680993082768e-23	0.433513842769116	0.31	0.119	9.48239044433134e-19
Prr5	5.04481625011557e-23	-0.365484481822944	0.375	0.759	1.41244765370736e-18
Mpp6	5.11049121185401e-23	-0.352097136274415	0.282	0.628	1.43083532949489e-18
Dnaja1	5.84599099169015e-23	0.319998925055812	0.787	0.683	1.63676055785341e-18
2700060E02Rik	6.57675340801364e-23	-0.282946833844686	0.744	0.945	1.84135941917566e-18
Sh2b2	1.40565384879179e-22	-0.297636784695158	0.051	0.345	3.93554964584725e-18
Lifr	2.39995091223926e-22	-0.330950509042683	0.162	0.489	6.71938256408749e-18
Atp5g1	2.64995275817153e-22	-0.256333343800278	0.794	0.934	7.41933773232864e-18
Gale	3.27809007723366e-22	-0.371122189865727	0.256	0.578	9.17799659823881e-18
Anp32b	3.4735895448835e-22	-0.299506452462236	0.711	0.91	9.72535600776482e-18
Timp1	3.89262312230026e-22	-0.411871185422789	0.325	0.659	1.08985662178163e-17
Impa2	4.78046399651709e-22	-0.334481770587847	0.238	0.584	1.33843430974485e-17
Fam104a	4.85900605562027e-22	-0.309723756164875	0.592	0.863	1.36042451545256e-17
Gdf10	5.19357336287081e-22	-0.344638173470795	0.144	0.492	1.45409667013657e-17
Scn1b	5.74718556166097e-22	-0.351104074708922	0.386	0.715	1.60909701355384e-17
Tmem258	7.42456010183268e-22	-0.295044006349771	0.715	0.905	2.07872833731111e-17
Cpa6	9.68234281812621e-22	-0.298708506528635	0.083	0.384	2.71086234221898e-17
Fam89a	9.90406401637043e-22	-0.358619234771075	0.361	0.774	2.77293984330339e-17
Thbs3	1.23462495200997e-21	-0.348756122154657	0.321	0.67	3.45670294063752e-17
Hexim1	1.26578956583888e-21	0.307965520501629	0.35	0.152	3.54395762643569e-17
Surf4	1.29301820712748e-21	-0.319334176648107	0.592	0.858	3.62019237631552e-17
Mif	1.39020391496414e-21	-0.303706496654066	0.729	0.933	3.89229292111659e-17
Tln2	1.77270892761904e-21	-0.330377909856058	0.181	0.514	4.96323045554779e-17
Cox6a1	1.81652472947963e-21	-0.250904298976338	0.798	0.947	5.08590593759707e-17
Eef1e1	2.18509370459023e-21	-0.319174270084462	0.217	0.553	6.11782535411174e-17
Sec11c	2.69278102277364e-21	-0.338212007100409	0.386	0.722	7.53924830756163e-17
Wnt5b	2.73985894604375e-21	-0.30086236116221	0.072	0.365	7.67105707713328e-17
Mxra8	3.89590988513611e-21	0.426815944555597	0.527	0.338	1.09077684964041e-16
H2-D1	4.64038257638252e-21	0.372006969124639	0.643	0.477	1.29921431373558e-16
Grb10	4.85401751807234e-21	-0.31683527247824	0.585	0.841	1.35902782470989e-16
Tspan13	4.86686241281373e-21	0.463590619543393	0.7	0.57	1.36262413833959e-16
Mrps28	6.13742025069696e-21	-0.324101974134327	0.3	0.626	1.71835492179014e-16
Uqcrq	7.17969595185749e-21	-0.283710293897597	0.704	0.912	2.01017127260106e-16
Aplp2	7.42979997326716e-21	0.387290307178535	0.628	0.481	2.08019539651534e-16
Mafb	7.99981224320207e-21	0.452340810012831	0.368	0.169	2.23978743185172e-16
Batf3	8.79000643949575e-21	-0.310480329679634	0.087	0.38	2.46102600293002e-16
Slirp	9.49533605076158e-21	-0.322782376248301	0.433	0.739	2.65850418749223e-16
Flywch2	1.0229951756036e-20	-0.319725677354674	0.152	0.46	2.86418189265496e-16
Pde4b	1.18729485991992e-20	-0.350214001317464	0.354	0.689	3.32418814880378e-16
Fcgrt	1.20998544064206e-20	0.353722425372482	0.625	0.45	3.38771723670965e-16
Crim1	1.29151900210757e-20	0.338558428281308	0.386	0.189	3.61599490210078e-16
Timm10b	1.35925493917021e-20	-0.334300952006526	0.433	0.758	3.80564197868874e-16
Serpina1b	1.51316996631473e-20	-0.550617466169031	0.087	0.366	4.23657327168799e-16
Mrpl57	1.83077104479077e-20	-0.326510273685363	0.458	0.766	5.12579277120519e-16
Pop5	2.19560829415443e-20	-0.323045925801798	0.329	0.662	6.14726410197357e-16
Gtf2f2	2.50294490796256e-20	-0.292734533950952	0.137	0.461	7.00774515331357e-16
Ninj1	2.86489319803594e-20	0.349255161994233	0.56	0.36	8.02112797586103e-16
Plod2	3.50574907194239e-20	-0.262573641516587	0.816	0.974	9.81539625162431e-16
BC030870	4.06196460183734e-20	-0.285861370723322	0.069	0.353	1.13726884922242e-15
Zfp36l1	4.63010072726699e-20	0.356441136296077	0.708	0.532	1.29633560162021e-15
Gpx1	4.84268197979378e-20	0.297874123639685	0.78	0.735	1.35585410070266e-15
Mthfd2	5.21708412780544e-20	-0.320507914070259	0.245	0.571	1.46067921410297e-15
Itm2c	7.61303902512024e-20	0.251109236318935	0.838	0.815	2.13149866625316e-15
S100a4	8.30966731945034e-20	0.455485613465054	0.354	0.17	2.3265406560997e-15
Snhg6	9.47272600005393e-20	-0.320156701454338	0.412	0.74	2.6521738254951e-15
Eif4a2	1.04267953609779e-19	0.26049411039849	0.816	0.799	2.91929416516658e-15
Ssr1	1.04935568849727e-19	-0.274332255718213	0.715	0.912	2.93798605665467e-15
Ube2m	1.08450815198345e-19	-0.315628504167737	0.354	0.69	3.03640592392327e-15
H2-DMb1	1.47142084436002e-19	-0.325851197525985	0.22	0.539	4.11968408003918e-15
Lrrc59	1.95180508126901e-19	-0.323678940191751	0.397	0.696	5.46466386653698e-15
Efcab1	2.61419549281733e-19	-0.301008098573017	0.191	0.505	7.31922454078996e-15
Dab2	2.61976220224404e-19	0.382902634017521	0.495	0.316	7.33481021384286e-15
Eny2	2.8324510200065e-19	-0.30817851977637	0.538	0.797	7.93029636581421e-15
Ak2	2.93480772700722e-19	-0.299448577531469	0.213	0.546	8.21687467407483e-15
Lingo1	2.95215373047108e-19	-0.290022312791642	0.126	0.421	8.26544001457294e-15
Lbh	3.36730319725729e-19	-0.319707190694029	0.264	0.6	9.42777549168095e-15
Ppif	3.98868081398589e-19	-0.372015857546133	0.116	0.39	1.11675085429977e-14
Lect1	5.00424539807649e-19	-0.293701077007164	0.838	0.971	1.40108862655345e-14
H2-DMa	6.32818665856582e-19	-0.264040115777296	0.029	0.282	1.77176570066526e-14
Pgam1	8.36061174012233e-19	-0.281740811336775	0.7	0.884	2.34080407499945e-14
Mrpl54	8.6892008185175e-19	-0.300868096689393	0.513	0.786	2.43280244516853e-14
Lman1	8.80875275122222e-19	-0.33058657117061	0.419	0.729	2.4662745952872e-14
Plcb1	8.86459557717095e-19	0.335162808697041	0.404	0.21	2.48190946969632e-14
Stc2	1.5288187585324e-18	-0.277562946192535	0.083	0.357	4.28038676013901e-14
2700094K13Rik	1.59971039707074e-18	-0.321302681325137	0.271	0.583	4.47886916971866e-14
Lmcd1	1.73239876776192e-18	-0.329435153385069	0.206	0.517	4.85037006997982e-14
Sepp1	1.7583600684783e-18	0.492956501956484	0.498	0.325	4.92305651972555e-14
Fbln7	1.94527563170188e-18	-0.340749219963137	0.426	0.74	5.44638271363892e-14
H1f0	2.03114958939039e-18	-0.398437911398323	0.538	0.772	5.68681262037522e-14
Ift20	2.61336858373842e-18	-0.279165822193158	0.679	0.896	7.31690936075082e-14
Mfge8	2.62963762563625e-18	-0.275390995299471	0.787	0.93	7.36245942425637e-14
Copz2	3.7151469871661e-18	-0.276131878557063	0.69	0.898	1.04016685346676e-13
Atp5g3	4.6083894238854e-18	-0.284573863655421	0.487	0.767	1.29025687089943e-13
Lbp	6.21333359741778e-18	0.384241921872481	0.379	0.197	1.73960914060503e-13
Fads1	6.70486793910977e-18	-0.283181620577272	0.202	0.507	1.87722892559195e-13
Nr4a1	7.43240588091821e-18	0.380299628242432	0.657	0.498	2.08092499853948e-13
Frmd6	8.20207810736111e-18	0.259032219519084	0.26	0.102	2.29641782849896e-13
Auts2	8.31154941356219e-18	0.327070153463949	0.646	0.536	2.32706760480914e-13
Myeov2	9.31904128665438e-18	-0.278355584819735	0.635	0.878	2.60914517943749e-13
Cdkn2d	1.03198892525047e-17	-0.285163397869445	0.184	0.479	2.88936259291626e-13
Fasn	1.19914157035052e-17	-0.285139458220542	0.177	0.47	3.35735656866739e-13
Tspan4	1.24361398221467e-17	-0.317939574289399	0.444	0.755	3.48187042740463e-13
Fxyd1	1.25129587889938e-17	0.340387951313411	0.697	0.603	3.50337820174248e-13
Prelid1	1.40956250311033e-17	-0.285602228807018	0.552	0.819	3.94649309620831e-13
Tmem189	1.51487717631505e-17	-0.272420734176183	0.166	0.465	4.24135311824689e-13
Pgls	2.12577067683079e-17	-0.294648518938671	0.491	0.792	5.95173274099085e-13
P3h1	2.1659122097356e-17	-0.298126045438277	0.383	0.672	6.06412100481774e-13
Sfxn1	2.85283539481707e-17	-0.286928373849695	0.307	0.613	7.98736853840884e-13
Zfp36	3.36568451239648e-17	-0.287540804068412	0.704	0.908	9.42324349780767e-13
Slc25a5	3.51412055321831e-17	-0.292219901610771	0.596	0.821	9.83883472490063e-13
Lmo4	3.82583926844322e-17	0.376114310329549	0.635	0.524	1.07115847837873e-12
Tmie	4.16217080242305e-17	-0.251883610049158	0.072	0.328	1.16532458126241e-12
Clec11a	5.42484326954655e-17	-0.337922641932024	0.574	0.799	1.51884761860764e-12
Srgn	5.45794639831506e-17	0.363046868424397	0.408	0.221	1.52811583260025e-12
Cks2	5.65974750077921e-17	-0.3550270093591	0.177	0.453	1.58461610526816e-12
Slc35b2	5.70665426402158e-17	-0.303404440162881	0.422	0.733	1.59774906084076e-12
Atp5f1	5.76420963578181e-17	-0.27893186591893	0.603	0.838	1.61386341382619e-12
Eif2s2	8.17147829414341e-17	-0.271579416525887	0.596	0.823	2.28785049279427e-12
Fdps	1.07518147624692e-16	-0.315731918091465	0.191	0.464	3.01029309719612e-12
Sys1	1.10241506068619e-16	-0.27600208705579	0.336	0.642	3.08654168690918e-12
Mdfi	1.12181584027019e-16	-0.287674689043212	0.542	0.839	3.14085998958846e-12
Slc35d1	1.35970775910286e-16	-0.26833734617296	0.235	0.541	3.8069097839362e-12
Phlda1	1.39192629792156e-16	0.301888671014099	0.845	0.766	3.89711524892079e-12
Sorbs2	1.507642582376e-16	0.290757144230684	0.292	0.13	4.22109770213634e-12
Hnrnpab	1.67144142621093e-16	-0.284413142654476	0.516	0.778	4.67970170510535e-12
Alyref	1.82841613417113e-16	-0.283757446505433	0.314	0.626	5.11919949245234e-12
Npr2	1.89846793639851e-16	0.266138511524408	0.314	0.147	5.31533052832856e-12
Slc39a11	1.90413318591513e-16	-0.256572772965152	0.199	0.493	5.33119209392518e-12
Mrpl42	2.08505752560214e-16	-0.274894186028102	0.505	0.77	5.83774406018086e-12
Gm2a	2.14726264297173e-16	0.311181433078305	0.372	0.197	6.01190594779226e-12
Hmgcs1	2.17606169013594e-16	-0.318201178702936	0.213	0.493	6.0925375200426e-12
Foxa3	2.62725230107738e-16	-0.264583693702981	0.159	0.435	7.35578099255646e-12
Sox4	3.46308692943763e-16	0.33305827114096	0.321	0.149	9.69595078503947e-12
Vasp	3.92493972877305e-16	-0.272034126399077	0.332	0.65	1.09890462526188e-11
Tmem208	4.47151830887815e-16	-0.282347514590212	0.357	0.657	1.2519356961197e-11
Srp19	4.83474908962444e-16	-0.280268440065437	0.542	0.806	1.35363305011305e-11
Nucks1	7.65449174633126e-16	-0.310628700857114	0.408	0.69	2.14310459913783e-11
Igfbp4	8.58690417097413e-16	0.445671986774621	0.448	0.29	2.40416142978934e-11
Serpine1	8.64117852414381e-16	-0.375819910402245	0.383	0.664	2.41935716318978e-11
Pdrg1	8.78638911799032e-16	-0.274274906836072	0.643	0.875	2.46001322525493e-11
2810474O19Rik	9.54105170707126e-16	-0.336472372098116	0.217	0.484	2.67130365694581e-11
Ly6e	1.06377351544944e-15	0.374988899011423	0.357	0.19	2.97835308855536e-11
Srpx	1.12478934845386e-15	-0.262335274817125	0.224	0.524	3.14918521780112e-11
Gng11	1.21908487182649e-15	0.318612223773184	0.606	0.496	3.4131938241398e-11
Ndufc1	1.27394549962896e-15	-0.254572848733068	0.65	0.868	3.56679260986117e-11
Cisd1	1.36455195129344e-15	-0.27830706260364	0.437	0.727	3.82047255323138e-11
Grb14	1.41781421090463e-15	-0.293116872652717	0.051	0.269	3.96959622769078e-11
Insig1	1.44070794806376e-15	-0.32753059363032	0.437	0.72	4.03369411298891e-11
Ctsl	1.9006618951515e-15	0.402601837324387	0.408	0.247	5.32147317404518e-11
Dhx58os	2.27772497166988e-15	-0.307479756714464	0.567	0.853	6.37717437568133e-11
Hdlbp	3.19474684200746e-15	-0.276877878084832	0.621	0.882	8.94465220825249e-11
Ndufs6	3.24095257376036e-15	-0.268851460241778	0.498	0.771	9.07401901601426e-11
Snrpd1	4.51322669952246e-15	-0.272480768681632	0.412	0.684	1.2636132113323e-10
Mfi2	4.97941610046751e-15	-0.272070351558339	0.477	0.788	1.39413691980889e-10
Pin1	5.32208312840693e-15	-0.254622817864531	0.296	0.606	1.49007683429137e-10
Bhlhe40	5.79611901338954e-15	-0.295992805018603	0.523	0.814	1.6227974013688e-10
2010107E04Rik	6.4352317430107e-15	-0.258543575173019	0.614	0.855	1.80173618340814e-10
Gpr180	7.03092125848069e-15	-0.263532527220271	0.354	0.642	1.96851733394942e-10
Scarb1	7.03502018890891e-15	-0.260399810691388	0.303	0.585	1.96966495249072e-10
Hmgcr	7.3133930281248e-15	-0.257151253849262	0.144	0.395	2.04760378001438e-10
Ndufab1	7.34634231509319e-15	-0.26858641095435	0.527	0.782	2.05682892137979e-10
Sec13	7.89755956034267e-15	-0.289737739563888	0.325	0.596	2.21115872570474e-10
Npm3	8.82845076137349e-15	-0.26686280852357	0.433	0.715	2.47178964416935e-10
Hnrnpa1	1.01917496040011e-14	-0.254270168949284	0.686	0.877	2.85348605412822e-10
Stmn1	1.29713776357652e-14	-0.402946594580085	0.123	0.348	3.63172631046154e-10
Cenpw	1.52623565480423e-14	-0.272407221109125	0.072	0.285	4.27315458632089e-10
Ptgis	1.70714138213687e-14	0.331646266144869	0.296	0.145	4.7796544417068e-10
C1qbp	2.05528990550773e-14	-0.268402255845956	0.415	0.682	5.75440067744054e-10
Odc1	2.25585406819769e-14	-0.276471602047129	0.527	0.787	6.31594022013988e-10
Thbs1	2.39146608329187e-14	0.285144415215532	0.791	0.755	6.69562674000058e-10
Ngfrap1	2.83907073740004e-14	-0.26504679845309	0.458	0.742	7.94883025057263e-10
Mat2a	2.86376593674402e-14	0.305548231809009	0.599	0.491	8.01797186969591e-10
Ets1	3.22646426277887e-14	0.312165732886997	0.422	0.265	9.03345464292827e-10
Psap	3.46547630385884e-14	0.256899071694236	0.708	0.67	9.70264055554397e-10
Cpq	3.58129410204204e-14	0.291192373892167	0.44	0.278	1.00269072268973e-09
2310039H08Rik	3.60033210265211e-14	-0.260480408889432	0.329	0.611	1.00802098210054e-09
Bola3	3.77210704869962e-14	-0.262608010498742	0.477	0.767	1.05611453149492e-09
Loxl3	4.81381124757353e-14	-0.251738243505604	0.235	0.516	1.34777087309564e-09
Mrpl12	6.03425931253977e-14	-0.252268147387093	0.372	0.657	1.68947192232488e-09
Eif4ebp1	6.31960700664768e-14	-0.25069098893479	0.202	0.464	1.76936356972122e-09
Ndufa3	9.96419881706101e-14	-0.256108261317887	0.484	0.749	2.78977638480074e-09
Mlec	1.02891018249229e-13	-0.263558421957675	0.473	0.754	2.88074272894192e-09
Ahnak	1.05899631731783e-13	0.289406295281181	0.664	0.564	2.96497788922647e-09
Nrep	1.43117693532748e-13	-0.272052491029661	0.462	0.761	4.00700918352988e-09
Msmo1	1.5528060624772e-13	-0.272545767591799	0.209	0.456	4.34754641372367e-09
U2af1	1.85384361733395e-13	-0.256300748418076	0.422	0.698	5.19039135981159e-09
Hif1a	2.6182834789461e-13	-0.264495352323456	0.534	0.816	7.3306700843533e-09
Cycs	2.65197133449532e-13	-0.264197619688288	0.451	0.732	7.42498934232e-09
Tmem238	3.25862630568807e-13	-0.254184116551481	0.318	0.574	9.12350193066546e-09
Yif1b	3.30603019353221e-13	-0.253842383354499	0.343	0.614	9.25622333585149e-09
Cyba	3.39312861466731e-13	0.276377117190433	0.448	0.294	9.50008149534553e-09
Cox4i2	3.45301789398646e-13	-0.327928525218263	0.386	0.622	9.66775949958329e-09
Mt1	3.46754153204205e-13	-0.371669479667602	0.368	0.604	9.70842278141133e-09
Taf10	4.23934225069402e-13	-0.259298280887865	0.43	0.719	1.18693104334931e-08
Loxl2	4.96640263781445e-13	-0.27550336625689	0.264	0.521	1.39049341053529e-08
Card19	5.01950692807611e-13	0.31012947204798	0.484	0.346	1.40536154972275e-08
Deb1	5.6503755675391e-13	-0.254611406972505	0.325	0.596	1.5819921513996e-08
Serinc5	5.74146660226698e-13	-0.28212427351432	0.253	0.497	1.60749581930271e-08
Lockd	7.08873696156941e-13	-0.31546984540166	0.094	0.296	1.9847045745002e-08
Ppp1r14b	7.21818762987277e-13	-0.257485782276423	0.469	0.71	2.02094817261178e-08
Srpx2	8.40192723432176e-13	0.283036623600611	0.361	0.204	2.35237158706541e-08
Gas1	8.97937736898165e-13	0.31255980058573	0.26	0.123	2.51404607576748e-08
Il17d	9.9912553670617e-13	0.303869968871558	0.538	0.417	2.79735167766994e-08
M1ap	1.38029948950191e-12	-0.270659112793883	0.166	0.4	3.86456251070745e-08
Camk4	5.67391080123209e-12	0.261314331366503	0.39	0.24	1.58858154612896e-07
Eno1	6.88207119637833e-12	-0.253118547384553	0.596	0.809	1.92684229356201e-07
Chka	7.45989645245239e-12	0.311888398046389	0.523	0.394	2.08862180875762e-07
Crispld1	7.95804456152635e-12	0.308043622823961	0.711	0.706	2.22809331633615e-07
Hist1h1c	8.88069683166768e-12	-0.316827859796118	0.292	0.526	2.48641749893032e-07
Cryab	1.31853299151748e-11	0.361556427670921	0.354	0.223	3.69162866965064e-07
Car8	1.39706831940096e-11	0.355045299859983	0.39	0.248	3.9115118806588e-07
Nfia	1.54495227776277e-11	0.321933685473924	0.433	0.293	4.32555738728021e-07
Reep3	1.72400777304567e-11	0.279289480963294	0.509	0.402	4.82687696297325e-07
Hmgb2	6.32283194884656e-11	-0.312517382554879	0.329	0.555	1.77026648903806e-06
Lum	1.02730199894094e-10	0.417242949347936	0.588	0.528	2.87624013663486e-06
Tmsb4x	1.17022731773906e-10	0.302095641166376	0.708	0.718	3.27640244420582e-06
Sat1	1.43169352378592e-10	0.267252222362225	0.639	0.559	4.00845552789583e-06
Pla2g5	2.27194021873466e-10	-0.256382243710991	0.412	0.654	6.36097822441331e-06
Tpst1	2.5793972531275e-10	0.252112158008646	0.491	0.382	7.22179642930636e-06
Ddit4l	7.34368123584599e-10	0.257070069775287	0.271	0.141	2.05608387241216e-05
Aff3	1.01926555114389e-09	0.273641088131357	0.531	0.449	2.85373969009266e-05
Col1a1	1.46421916288809e-09	0.646185180388248	0.455	0.365	4.09952081225407e-05
Rbms1	2.35704844684858e-09	0.264488128692368	0.448	0.339	6.59926424148664e-05
Fkbp7	4.11363517993438e-09	0.265919760624906	0.487	0.404	0.000115173557767803
Ank	5.77688651553021e-09	0.29289818967581	0.437	0.32	0.000161741268661815
Il11ra1	8.06946731643262e-09	0.273592446559878	0.473	0.4	0.000225928945925481
Arl4a	7.65272825675161e-08	0.25804825294333	0.39	0.292	0.00214261085732532
Cdkn1a	8.94990289263596e-08	0.268432764879934	0.653	0.6	0.00250579381188021
G0s2	2.22755527513831e-07	0.259990649513444	0.289	0.186	0.00623670925933225
Spp1	8.94495639279831e-06	0.385359823823693	0.502	0.453	0.250440889085567
Htra1	3.53693467819715e-05	0.254175151279517	0.534	0.523	0.990270971201637
Fxyd3	5.39812243930645e-05	0.293873874165945	0.491	0.448	1
Cytl1	0.0274201363342995	0.27659925918184	0.527	0.564	1
