## Supplemental Table 4 for "Self-renewing Sox9+ osteochondral stem cells in the postnatal skeleton"

	p_val	avg_log2FC	pct.1	pct.2	p_val_adj
Serpina1c	1.64620008193128e-154	1.46890698328013	0.9	0.127	4.60903098939118e-150
Ihh	5.72229830465192e-115	1.38183950767461	0.738	0.102	1.60212907933644e-110
Corin	3.58098881221631e-97	0.356428557315885	0.285	0.011	1.00260524764432e-92
AW112010	5.16346659768508e-92	0.827236578100779	0.738	0.126	1.44566737801987e-87
Serpina1d	1.11762874585172e-81	1.36756443648729	0.992	0.485	3.12913696263564e-77
Serpina1a	1.31120602395088e-81	1.46617246898787	1	0.548	3.67111462585767e-77
Serpina1b	1.91032735305172e-75	1.2637351453237	0.954	0.315	5.34853452307421e-71
Crispld1	3.49775356263227e-75	1.05166445228679	1	0.694	9.79301042465782e-71
Fmod	5.88317221173069e-75	-1.26243044051033	0.4	0.985	1.64717055584036e-70
Id4	6.88076379531761e-71	0.723937432420464	0.6	0.104	1.92647624741303e-66
Cst3	4.83657939768078e-69	0.702977618862472	1	0.994	1.35414549976267e-64
Serpina1e	2.77749234344961e-68	0.421206761084769	0.369	0.035	7.77642306319021e-64
Chad	1.71784081189614e-67	0.550093804448705	1	0.976	4.80961070514681e-63
Col2a1	1.53917764761708e-62	-0.425543469564761	1	0.996	4.30938957779831e-58
Rps2	1.6566277741025e-61	-0.289603149599359	1	0.998	4.63822644193219e-57
Rpl10a	5.09981040408772e-60	-0.323217467377253	0.985	0.998	1.42784491693648e-55
Ivns1abp	3.48887832571778e-58	0.640061115904328	0.985	0.822	9.76816153634463e-54
Timp3	1.01477575097244e-57	0.942975762583916	0.969	0.591	2.84116914757264e-53
Ddit4l	2.28058588339279e-56	0.867593827390111	0.6	0.133	6.38518435632313e-52
Col11a1	2.33239751511541e-55	-0.436498427126603	1	0.992	6.53024656282011e-51
Col9a1	1.72082511346753e-54	-0.610354192870435	0.9	0.98	4.81796615268639e-50
Matn3	4.12674223323826e-53	-0.941268374475459	0.608	0.947	1.15540529046205e-48
Mef2c	1.61643620347242e-52	0.944736111335111	0.915	0.452	4.52569808248207e-48
Enpp2	1.09864271531549e-51	0.789642758692984	0.669	0.192	3.0759798743403e-47
Slc6a1	1.29477453624979e-50	0.392384438902433	0.408	0.061	3.62510974659217e-46
Col11a2	1.83968093198354e-50	-0.452133485312231	0.946	0.984	5.15073867336751e-46
Pcolce2	2.84301444892268e-50	0.512417597266392	0.992	0.966	7.95987185409373e-46
Serpinh1	7.20905813040144e-48	-0.359553455195545	0.985	0.996	2.0183920953498e-43
Cited1	9.32095925170659e-48	0.526651711986272	0.469	0.091	2.60968217129281e-43
Prkg2	1.02557621153475e-47	0.714883759939917	0.946	0.667	2.87140827705499e-43
Gm8730	3.48831327611551e-47	-0.438480314956104	0.923	0.985	9.76657951046821e-43
Rpl29	5.28654845053701e-47	-0.257004119143539	1	0.997	1.48012783518135e-42
Cytl1	9.60732263762756e-44	1.10536670751918	0.908	0.546	2.68985819208296e-39
Col12a1	5.04640288718673e-43	-0.94919299596601	0.292	0.863	1.41289188035454e-38
Tnfrsf11b	9.76594376577343e-43	0.925130018625162	0.808	0.411	2.73426893554124e-38
Ralgapa2	1.24543608010586e-42	0.477619403054101	0.508	0.117	3.4869719370804e-38
Ucma	1.51027729971159e-42	-0.694422550788664	0.746	0.954	4.22847438373252e-38
Bgn	1.16078337276231e-41	-0.32287917774019	0.977	0.997	3.24996128705993e-37
Eef1g	1.34987420042379e-41	-0.322030399374184	0.954	0.987	3.77937778634652e-37
Bmp2	6.50276791083084e-41	0.759005361593389	0.5	0.119	1.82064495967442e-36
Gm16070	1.9881184421711e-40	0.415786412301708	0.4	0.074	5.56633401439065e-36
Npm1	2.03824868124011e-40	-0.321888792046812	0.962	0.989	5.70668865773607e-36
1500015O10Rik	2.30027792686945e-40	-0.637184820168671	0.762	0.986	6.4403181396491e-36
Itm2b	6.2858750046038e-40	0.389981629991593	0.992	0.948	1.75991928378897e-35
Bmp8a	2.44894265451513e-39	0.28050099475588	0.254	0.029	6.85654964411147e-35
Sec61b	5.67601419977543e-39	-0.415499935013773	0.908	0.97	1.58917045565312e-34
Ogfrl1	7.3018067069613e-39	0.667420915586774	0.677	0.245	2.04435984181503e-34
Rarres1	9.69181120111892e-39	0.626027146001401	0.685	0.248	2.71351330008927e-34
Tmsb10	4.85900703940526e-38	-0.716899355901304	0.554	0.886	1.36042479089269e-33
Rpl36	2.02846419311729e-37	-0.256403533669214	0.985	0.996	5.67929404788979e-33
Rpl6	8.1569628039026e-36	-0.432981002834296	0.838	0.957	2.28378644583665e-31
Col9a3	2.78845111139403e-35	-0.280711327662902	1	0.987	7.80710542168101e-31
Prelp	3.08457854854707e-35	-0.560516872113312	0.792	0.951	8.63620302022209e-31
Sec61g	6.93310542290565e-35	-0.361025012243579	0.923	0.968	1.94113085630512e-30
Vgll4	9.41640941141807e-35	0.5877449348821	0.869	0.525	2.63640630700883e-30
Srm	1.09714636961861e-34	-0.741816055618136	0.315	0.78	3.0717904056582e-30
Clec11a	1.67035936517741e-34	-0.81929271420097	0.369	0.797	4.67667215062372e-30
Igf1	2.4027918306602e-34	0.549925712327109	0.408	0.087	6.72733656748244e-30
Rpl36al	3.65886234614366e-34	-0.346848660512348	0.923	0.976	1.0244082796733e-29
C1qtnf3	4.33221827482812e-34	-0.979677792457083	0.023	0.625	1.21293447258638e-29
Sema3d	8.90798118060555e-34	0.635407149700437	0.731	0.314	2.49405657094594e-29
Srgn	1.03930983968816e-33	0.618328549638611	0.623	0.221	2.90985968915891e-29
Slc38a2	9.77701263169831e-33	0.617334541576834	0.892	0.621	2.73736799662289e-28
Rsrp1	8.66728556246172e-32	0.561419803142241	0.915	0.672	2.42666661177803e-27
Eef1b2	8.92096435155192e-32	-0.273133768841888	0.962	0.984	2.49769159914751e-27
Ostc	1.0388206112971e-31	-0.419360750944183	0.823	0.939	2.90848994750961e-27
Dhx58os	1.55850860158856e-31	0.461347676865596	0.992	0.821	4.36351238272764e-27
Rps26	1.79624866766563e-31	-0.359488208556193	0.915	0.978	5.02913701973023e-27
Rps28	2.26469661221058e-31	-0.457996292819131	0.846	0.976	6.34069757486717e-27
Map1lc3a	1.00057424735279e-30	0.577398947726666	0.9	0.703	2.80140777773835e-26
F13a1	1.06643944915072e-30	0.492282890277481	0.538	0.157	2.98581716973218e-26
Rpl35	1.96997905808666e-30	-0.35112127598255	0.877	0.959	5.51554736683102e-26
Cd200	2.03992191958264e-30	0.57185676045731	0.546	0.181	5.71137339044746e-26
Krtcap2	2.42060359122799e-30	-0.340049732362657	0.9	0.951	6.77720593472013e-26
Bglap	3.9371207677721e-30	0.830599392146061	0.808	0.433	1.10231507256083e-25
Ttll3	4.22540606252361e-30	0.3417236336208	0.308	0.059	1.18302918938536e-25
Kdelr2	1.22161341533998e-29	-0.496924605619446	0.823	0.97	3.42027324026886e-25
Htra3	2.90303157247408e-29	-0.6342220911412	0.377	0.819	8.12790779661292e-25
Atp5e	7.43258022991838e-29	-0.309472973929876	0.908	0.977	2.08097381277255e-24
Cox7c	9.30281138355233e-29	-0.274386711680778	0.938	0.976	2.60460113116698e-24
Syt8	1.15457251585584e-28	-0.731921119392745	0.269	0.722	3.23257212989318e-24
Map1lc3b	1.29218338782649e-28	0.37778218531568	0.977	0.861	3.61785504923662e-24
Pttg1	1.57196117303357e-28	0.443033388948312	0.631	0.242	4.40117689225939e-24
S100a11	6.73252339053157e-28	-0.537981361152188	0.585	0.865	1.88497189888103e-23
Txnip	7.46589506008653e-28	0.638258683794509	0.785	0.448	2.09030129892303e-23
Crip1	8.39218734481994e-28	-0.524945219561029	0.746	0.945	2.34964461280269e-23
Junb	1.54443789046679e-27	0.25929538596544	1	0.977	4.32411720572893e-23
Hexa	1.61103714831404e-27	0.465486132273043	0.892	0.676	4.51058180784966e-23
Hpgd	2.07694435561313e-27	0.281717432731736	0.277	0.05	5.81502880684565e-23
Ckap4	3.45626636465551e-27	-0.413924290217357	0.831	0.925	9.67685456776249e-23
Vav3	4.79102436520653e-27	0.425776616766701	0.454	0.14	1.34139100177052e-22
Copz2	1.82998450673824e-26	-0.432613104937552	0.7	0.888	5.12359062196572e-22
Btg1	3.12905310735803e-26	0.32006739949619	0.977	0.958	8.76072288998102e-22
Ppp1r14b	3.90706655314981e-26	-0.60271014258714	0.238	0.708	1.09390049355089e-21
Mrpl52	4.12200734619382e-26	-0.409346340636913	0.708	0.903	1.15407961678734e-21
Rps27l	6.4520690762129e-26	-0.331412033874668	0.854	0.951	1.80645029995809e-21
Ddx5	7.12099914549034e-26	0.35104699641892	0.977	0.874	1.99373734075439e-21
Sdf4	7.72467388675664e-26	0.377896652097093	0.9	0.811	2.16275419481412e-21
Snrpf	9.91532258486121e-26	-0.419142924205714	0.715	0.887	2.77609201730944e-21
Cited2	2.43099430967851e-25	0.65685141584426	0.685	0.359	6.80629786823789e-21
Rrbp1	2.7157170648699e-25	-0.33725182891937	0.9	0.963	7.60346463822275e-21
Rgcc	3.12679759028822e-25	0.544436829352841	0.931	0.801	8.75440789328896e-21
Nme1	3.19581188455218e-25	-0.478886707629183	0.7	0.85	8.9476341143692e-21
Col1a2	4.11200688721221e-25	-0.758408462184961	0.323	0.745	1.15127968828167e-20
Tpd52l1	4.69836555837226e-25	0.374332405912619	0.408	0.116	1.31544838903307e-20
Btg2	5.28866696555364e-25	0.309015768427548	0.985	0.942	1.48072097701571e-20
Rps12-ps3	5.47128419346498e-25	-0.316452620405827	0.892	0.97	1.53185014848633e-20
Hint1	6.81886660970018e-25	-0.261319819057644	0.938	0.962	1.90914627338386e-20
Mgst2	7.15384910106306e-25	0.415156517800684	0.485	0.162	2.00293467131564e-20
Rcn1	1.22334488424137e-24	-0.507638805983776	0.546	0.834	3.42512100689899e-20
Atp5g1	1.37523434468096e-24	-0.358859042558279	0.823	0.926	3.85038111823776e-20
Rasd1	1.38793153260585e-24	0.608339155570008	0.646	0.313	3.88593070498985e-20
S100b	1.72613532285635e-24	-0.509554275247532	0.615	0.877	4.8328336769332e-20
Ranbp1	2.52628201494329e-24	-0.440335645607791	0.669	0.871	7.07308438543821e-20
S100a10	3.27416727241955e-24	-0.409771742394043	0.808	0.948	9.16701352932026e-20
Ier2	3.3854328035668e-24	0.293901043270592	1	0.95	9.47853476342633e-20
Rpl23a-ps3	3.96889615897338e-24	-0.390537186197616	0.777	0.931	1.11121154658937e-19
Pabpc1	4.05873940330141e-24	-0.30292094711888	0.892	0.951	1.13636585813633e-19
Eif5a	4.24765275454891e-24	-0.284786222123009	0.931	0.945	1.1892578182186e-19
Rpl15	4.49593671895183e-24	-0.385221784168305	0.762	0.926	1.25877236257213e-19
P4hb	4.50576484850336e-24	-0.329346390052616	0.862	0.95	1.26152404228397e-19
Ncmap	4.66537041574183e-24	-0.444311596644349	0.646	0.892	1.3062104089994e-19
Grb14	4.70371163756489e-24	0.624830269360817	0.554	0.237	1.31694518428542e-19
Zfp36l1	5.14288269171432e-24	0.562666640299178	0.792	0.537	1.43990429602618e-19
Ank	8.76973729803182e-24	0.510711439702761	0.685	0.315	2.45535104870295e-19
Nrep	3.20260992296404e-23	0.432442107710511	0.915	0.727	8.96666726231472e-19
Ran	3.70754403863994e-23	-0.447676217742337	0.669	0.867	1.03803817993841e-18
Tmem258	5.3738126494712e-23	-0.388427338173589	0.746	0.894	1.50456006559895e-18
Rpl6l	6.12999946849982e-23	-0.369834983839414	0.777	0.907	1.71627725119058e-18
Vim	7.76095765192028e-23	-0.454816949998437	0.769	0.909	2.17291292338464e-18
Insig2	7.79715163582104e-23	0.456130640957129	0.685	0.364	2.18304651499718e-18
Gm9493	8.21285697882968e-23	-0.437753056304415	0.646	0.859	2.29943569693273e-18
Hspg2	8.76056105217852e-23	-0.428130629849737	0.677	0.869	2.45278188338894e-18
Tgfbi	1.22904102498051e-22	-0.640197695633678	0.123	0.579	3.44106906174043e-18
Cpe	1.74878718008949e-22	0.464318799565115	0.9	0.757	4.89625434681454e-18
Fscn1	2.52528554143403e-22	-0.566256155459842	0.285	0.701	7.07029445890699e-18
Frzb	3.62252190986455e-22	0.353986339833487	0.362	0.097	1.01423368432388e-17
Erh	4.62484543212817e-22	-0.385867262626928	0.731	0.88	1.29486422408725e-17
Srsf7	5.09355930144587e-22	0.459683897486794	0.877	0.713	1.42609473321881e-17
Wnk4	5.63722409423118e-22	0.301334410311858	0.285	0.067	1.57831000190285e-17
Fkbp11	1.27792765141819e-21	-0.610275800968374	0.131	0.561	3.57794183844064e-17
Rbm3	1.29675115997794e-21	-0.375227620125621	0.762	0.892	3.63064389770624e-17
Gm10073	1.82742189133864e-21	-0.28439805590165	0.9	0.956	5.11641581136991e-17
Id1	3.29261042412015e-21	0.393790583992803	0.977	0.832	9.21865066545159e-17
Surf4	7.85957357807526e-21	-0.422590674211656	0.6	0.844	2.20052341038951e-16
Ndufa4	9.23114939083504e-21	-0.364778421009728	0.731	0.892	2.58453720644599e-16
Fkbp1a	1.43690075124682e-20	-0.323240433644256	0.815	0.912	4.02303472334084e-16
Pnrc1	2.22759646959206e-20	0.377389996696398	0.915	0.765	6.23682459556384e-16
Lgmn	2.65848248470275e-20	0.485845514227407	0.646	0.339	7.44321926067076e-16
Sepw1	4.12728941010404e-20	-0.366835343458409	0.731	0.92	1.15555848904093e-15
Fxyd1	4.48082127508173e-20	0.428968463235847	0.862	0.601	1.25454034059738e-15
Wbp5	4.49223471381091e-20	-0.299127904220297	0.838	0.92	1.25773587517278e-15
Tspan4	4.49933964381634e-20	-0.475905075978606	0.431	0.74	1.2597251134757e-15
Gpc1	4.51599112975655e-20	-0.495238040495529	0.262	0.681	1.26438719650924e-15
Nt5dc2	4.83738800222255e-20	-0.524588058296651	0.208	0.616	1.35437189286227e-15
Smoc2	6.43199244866981e-20	0.461667423130152	0.554	0.24	1.80082924577857e-15
Tnfrsf21	1.05380300279591e-19	0.380798914160436	0.554	0.241	2.950437647228e-15
Loxl3	1.4575977711643e-19	-0.488760376173248	0.077	0.509	4.0809822397058e-15
Hspe1	1.62741472254143e-19	-0.268352222634783	0.892	0.938	4.55643574017149e-15
Rpl7a	1.86063423800427e-19	-0.27704836185551	0.854	0.94	5.20940373956436e-15
Mydgf	1.99642502266837e-19	-0.411731736124451	0.592	0.812	5.58959077846689e-15
Chka	2.10821392246899e-19	0.490371524376145	0.708	0.392	5.90257734012867e-15
Ppic	3.2059619274103e-19	-0.283033677298856	0.892	0.956	8.97605220436337e-15
Cystm1	3.31424599601067e-19	0.341756945532983	0.362	0.11	9.27922593963068e-15
Serinc5	5.27158536902075e-19	0.51068999470376	0.762	0.463	1.47593847161843e-14
Osbpl5	5.65685714913168e-19	0.283746980904785	0.331	0.097	1.58380686461389e-14
Prr5	6.18790656962129e-19	-0.471879709558432	0.408	0.739	1.73249008136257e-14
Smim5	7.20815800067573e-19	-0.522590276340558	0.385	0.766	2.01814007702919e-14
Srp19	7.23190682245718e-19	-0.424484927452555	0.5	0.795	2.02478927215156e-14
Lman1	1.04156688164918e-18	-0.472707018704067	0.4	0.714	2.91617895524137e-14
Colgalt2	1.09981594604711e-18	0.440434908361724	0.823	0.631	3.07926468574269e-14
Hnrnpa1	1.2701666231186e-18	-0.377564315956152	0.708	0.867	3.55621251140744e-14
Ctsf	1.37957496503909e-18	0.382280454525841	0.438	0.172	3.86253398711643e-14
Slc25a5	1.48845683321466e-18	-0.403151746242391	0.638	0.808	4.16738144163441e-14
Cdo1	1.4954263939905e-18	0.268539901978223	0.308	0.085	4.18689481789459e-14
Spint2	1.91304415546197e-18	0.336530731751645	0.423	0.154	5.35614102646241e-14
Zfp36	2.41126033504126e-18	0.290015106938184	0.962	0.887	6.75104668604852e-14
Mthfd2	2.73046206741069e-18	-0.466068597550386	0.169	0.558	7.64474769633645e-14
Ptgs1	2.75855995239186e-18	0.300513088507875	0.338	0.104	7.72341615470674e-14
Kcnk5	2.96963240360303e-18	0.417946209874786	0.6	0.303	8.31437680360777e-14
Ccdc191	3.56163349265702e-18	0.302931822548511	0.3	0.085	9.97186145274112e-14
Synpo	6.10025933281256e-18	-0.461345493730585	0.308	0.677	1.70795060800086e-13
Anp32b	9.77911083690525e-18	-0.313131738911622	0.815	0.896	2.73795545211673e-13
Ubc	1.07289652735233e-17	0.301981652136826	1	0.916	3.00389569728106e-13
Ddit3	1.18515937809064e-17	0.454781096534195	0.654	0.37	3.31820922677816e-13
Fuca1	2.15625692087752e-17	0.349818092774134	0.9	0.734	6.03708812707288e-13
Fam180a	7.17460194979434e-17	-0.491410614349951	0.2	0.611	2.00874505390342e-12
Tspan13	9.24540700544451e-17	0.409100507939261	0.831	0.571	2.58852905338435e-12
Hspb11	1.41136441504064e-16	-0.42278138025423	0.238	0.611	3.95153808923078e-12
Grb10	2.90195929417353e-16	-0.400745913341385	0.577	0.829	8.12490563182705e-12
Snhg6	4.0732211567124e-16	-0.406836591638194	0.431	0.723	1.14042045945634e-11
Txndc5	4.12205398454448e-16	-0.387143444300698	0.531	0.786	1.15409267459276e-11
Hacd1	4.27245818533503e-16	-0.424405590497081	0.277	0.636	1.1962028427301e-11
Dlx5	4.53494077530839e-16	0.41274210405956	0.738	0.497	1.26969271827084e-11
Eif2s2	5.26431976065608e-16	-0.35385971304267	0.608	0.812	1.47390424658849e-11
Hmgb1	7.71477900552278e-16	-0.336760155032258	0.723	0.88	2.15998382596627e-11
Cd24a	8.1011578351412e-16	0.380839364703929	0.946	0.776	2.26816217068283e-11
Tob1	8.6907837566207e-16	0.403340541530491	0.846	0.633	2.43324563617866e-11
Ppa1	9.68404569564207e-16	0.368158028678021	0.969	0.841	2.71133911386587e-11
Pcolce	1.01372293282776e-15	-0.497927197233576	0.069	0.437	2.83822146733117e-11
Kdelr3	1.076866822937e-15	-0.322926900978502	0.754	0.879	3.01501173085902e-11
Panx3	1.42972055013612e-15	0.482710864776776	0.738	0.521	4.00293159627111e-11
Ppp1r1b	1.43238028014324e-15	0.365222416581249	0.823	0.621	4.01037830834505e-11
Clk1	1.52966225475678e-15	0.349667885639936	0.831	0.564	4.28274838086803e-11
Scd2	1.64444419000711e-15	-0.386478290292335	0.662	0.83	4.60411484318191e-11
Srbd1	1.67483672057336e-15	0.284423091275696	0.377	0.142	4.68920785026129e-11
Tm4sf1	1.85360614075287e-15	-0.496548404951672	0.423	0.714	5.1897264728799e-11
Paics	2.00205209520374e-15	-0.40426280110004	0.377	0.689	5.60534545615144e-11
Tmco3	2.31179529114729e-15	0.345968066251656	0.508	0.248	6.47256445615419e-11
Pdrg1	2.73927427722487e-15	-0.345947685445281	0.677	0.862	7.6694201213742e-11
Gale	3.25995709450768e-15	-0.445359943349382	0.231	0.564	9.1272278732026e-11
Il17d	4.33070318272572e-15	0.390014104664123	0.677	0.416	1.21251027709955e-10
Ifitm2	5.15082568923215e-15	-0.371360127390777	0.623	0.846	1.44212817647122e-10
Olfml3	5.67479844790712e-15	-0.480415105632876	0.131	0.486	1.58883006944504e-10
Cdk4	5.97786441647307e-15	-0.384096783159847	0.477	0.729	1.67368247932413e-10
Scin	6.75613933543617e-15	0.336583601253721	0.454	0.202	1.89158389113542e-10
M1ap	7.01403956915109e-15	-0.519184167068269	0.054	0.394	1.96379079857092e-10
Id3	9.51373562487571e-15	0.334475505237897	0.962	0.835	2.6636557002527e-10
Itgb5	9.87697528979117e-15	0.34208075705256	0.515	0.262	2.76535554163573e-10
Pla2g5	1.15975741823494e-14	-0.508886333629142	0.292	0.647	3.24708881957418e-10
Pkdcc	1.3272255799778e-14	-0.4232606614307	0.408	0.697	3.71596617882184e-10
Sdcbp	1.49050590466211e-14	0.354249368835366	0.815	0.651	4.17311843187297e-10
Minos1	1.57560418129207e-14	-0.285578168945732	0.762	0.881	4.41137658678155e-10
Cox5b	1.79833431141118e-14	-0.314848291240887	0.677	0.815	5.03497640508901e-10
Fam89a	1.85709596038174e-14	-0.397460336064105	0.462	0.75	5.1994972698768e-10
Loxl2	2.70601016333299e-14	-0.465446692880552	0.169	0.513	7.57628725529969e-10
Fkbp10	3.38595120876507e-14	-0.36102743915724	0.546	0.789	9.47998619430045e-10
Usmg5	5.29875123636195e-14	-0.300356270390531	0.723	0.875	1.48354437115662e-09
Uqcrq	5.36822675528471e-14	-0.273768684900895	0.808	0.897	1.50299612694461e-09
Pofut2	5.72411652562659e-14	-0.324000541215366	0.631	0.812	1.60263814484493e-09
Gpx7	6.47446988733935e-14	-0.389684700400173	0.362	0.66	1.81272207905727e-09
Lrrc59	6.52988888792159e-14	-0.39452968012986	0.4	0.681	1.82823829084029e-09
Mt1	6.83327087707307e-14	-0.598797268630604	0.285	0.596	1.91317918016292e-09
Tob2	7.23420549076528e-14	0.339679677660748	0.485	0.236	2.02543285330446e-09
Eny2	7.43490317832662e-14	-0.35545515251399	0.554	0.784	2.08162419186789e-09
H2-D1	9.15094046970774e-14	0.355058784994748	0.738	0.481	2.56208031270877e-09
Ier3ip1	9.55521409715934e-14	-0.290261620940517	0.731	0.889	2.67526884292267e-09
Slc26a2	9.72712189415274e-14	-0.377618627647139	0.569	0.823	2.72339958792489e-09
Pth1r	1.08134933805564e-13	0.252752201604716	0.992	0.932	3.02756187668819e-09
Stxbp1	1.14508193177097e-13	0.325712187174263	0.554	0.297	3.20600039257235e-09
Set	1.17382424440958e-13	-0.279917494230372	0.785	0.915	3.28647311949795e-09
Ogt	1.62010641211697e-13	0.365833243979299	0.723	0.519	4.53597393264509e-09
Fads1	1.6238912955238e-13	-0.36926612774571	0.154	0.495	4.54657084920754e-09
Pmepa1	1.73029021863103e-13	-0.403407124150922	0.131	0.463	4.84446655412316e-09
Snrpd1	1.80040070084156e-13	-0.362061650690966	0.423	0.671	5.0407618822162e-09
Nudcd2	1.83880958379512e-13	-0.38212742281227	0.354	0.648	5.14829907270956e-09
Pank1	1.88951776609984e-13	0.276897111087295	0.331	0.124	5.29027184152634e-09
Col16a1	1.93238949038125e-13	-0.378366277806547	0.192	0.54	5.41030409516943e-09
Rpl13-ps3	2.04034281159936e-13	-0.304668742061631	0.731	0.866	5.71255180391589e-09
Fzd9	2.26415741011127e-13	0.345595405242359	0.646	0.371	6.33918791682953e-09
Epyc	2.31537797123701e-13	-0.38782314790642	0.638	0.767	6.48259524386937e-09
Lum	2.33865658103776e-13	0.496505678403796	0.715	0.525	6.54777069558953e-09
Tmem167	2.61435521915468e-13	-0.264783560322194	0.785	0.891	7.31967174258926e-09
Cdk6	3.00960650922911e-13	-0.394530280151245	0.292	0.603	8.42629630453968e-09
Dnajb1	3.01853792109385e-13	0.44700770304784	0.838	0.7	8.45130247147856e-09
1110065P20Rik	3.3095651391717e-13	-0.353785587590867	0.462	0.71	9.26612047665292e-09
Car8	3.46720282236421e-13	0.368993048047587	0.508	0.249	9.70747446205532e-09
Eif4a2	3.60897565315597e-13	0.283455837455624	0.892	0.796	1.01044100337061e-08
Matn4	3.94947959124808e-13	-0.378797250666563	0.092	0.425	1.10577529595764e-08
Gar1	4.22206033854078e-13	-0.364192090570675	0.2	0.519	1.18209245358465e-08
Srsf5	4.67018238817606e-13	0.291459383323317	0.9	0.728	1.30755766504153e-08
Pak1	5.17634469554355e-13	0.376081572070116	0.546	0.311	1.44927298785828e-08
Sar1a	5.58761669006406e-13	-0.269410716395087	0.738	0.851	1.56442092088414e-08
Ccnd1	6.62819576390185e-13	-0.40016912006064	0.046	0.351	1.85576224997724e-08
Mlec	7.32425639731801e-13	-0.344768102421787	0.492	0.74	2.0506453061211e-08
Adgrg6	8.05015577389833e-13	0.261698787464877	0.331	0.122	2.25388261357605e-08
Mbd3	8.37553408672309e-13	-0.325457690846563	0.531	0.758	2.34498203360073e-08
Pcbp1	8.6898287477257e-13	-0.295594556065268	0.677	0.823	2.43297825278824e-08
Elovl6	8.88679719523291e-13	-0.338695163350448	0.077	0.393	2.48812547872131e-08
Hn1	9.67474977382976e-13	0.355443769432607	0.646	0.413	2.70873644167686e-08
Ssr1	1.00047558295522e-12	-0.288384775601175	0.762	0.9	2.80113153715803e-08
Svbp	1.0530408120575e-12	-0.360122221901082	0.415	0.712	2.94830366559859e-08
Manf	1.1213176933722e-12	-0.293635955648846	0.762	0.844	3.13946527790348e-08
Emp3	1.12556562505233e-12	-0.380994009654723	0.492	0.718	3.15135863702151e-08
Eps8l2	1.57708498834569e-12	0.325536027894055	0.669	0.431	4.41552255037027e-08
Cyb5a	1.63891051110935e-12	0.326519492862308	0.654	0.425	4.58862164900397e-08
Mfge8	2.12716057159298e-12	-0.264514240369056	0.869	0.92	5.95562416834602e-08
P3h1	2.17613063137579e-12	-0.36117886788525	0.385	0.658	6.09273054172595e-08
Igf2bp3	2.43093845434982e-12	0.267434025298285	0.423	0.194	6.80614148448864e-08
Nrgn	2.60869352375424e-12	0.445803006351533	0.392	0.184	7.30382012780711e-08
Rpl9-ps6	2.78044079708687e-12	-0.283523296118993	0.731	0.896	7.78467814368382e-08
Wdr89	2.81928739129851e-12	-0.293619149641852	0.677	0.846	7.89344083815756e-08
Eif4ebp1	2.86954417753613e-12	-0.363517813970111	0.138	0.454	8.03414978826566e-08
Rps26-ps1	2.89803757526734e-12	-0.353315980419869	0.438	0.729	8.11392560323351e-08
Ccdc80	2.92112825151184e-12	0.29398245801832	0.923	0.855	8.17857487858284e-08
Ncl	3.1567992418219e-12	-0.337692417399907	0.577	0.778	8.83840651725297e-08
Pgls	3.4629841492916e-12	-0.312456508437557	0.569	0.774	9.69566302118661e-08
Tgfb1	3.56457030082108e-12	0.314994438524853	0.762	0.58	9.98008392823885e-08
Edil3	3.67332700811584e-12	-0.366372568559069	0.215	0.536	1.02845809573227e-07
Col15a1	4.14064327633202e-12	-0.334814542149082	0.015	0.298	1.15929730450744e-07
Gxylt2	4.22606562642893e-12	0.373091804371755	0.7	0.495	1.18321385408757e-07
Taf10	4.49856896596292e-12	-0.334367448240672	0.454	0.704	1.2595093390903e-07
Ptp4a1	4.60187618805662e-12	0.346117739394839	0.815	0.742	1.28843329513209e-07
Mrpl57	4.63456899482162e-12	-0.323199138128705	0.523	0.748	1.29758662717016e-07
Mrpl17	5.90901372317529e-12	-0.282063557968169	0.692	0.824	1.65440566221462e-07
Rps18-ps3	7.59377000609961e-12	-0.357854085009636	0.362	0.651	2.12610372630777e-07
Uck2	8.17207876637087e-12	-0.298666542041072	0.046	0.34	2.28801861300852e-07
Gja1	8.25827950777314e-12	-0.342458676637603	0.077	0.381	2.31215309658632e-07
Chchd1	8.69804673365848e-12	-0.326588318919314	0.438	0.682	2.4352791244897e-07
Pitx1	1.03652623302317e-11	-0.310829048120172	0.054	0.343	2.90206614721827e-07
Mrpl54	1.08810274438454e-11	-0.292226331554846	0.608	0.768	3.04647006372784e-07
Nap1l1	1.09330908752696e-11	-0.319443404631374	0.538	0.756	3.061046783258e-07
Osr2	1.13735325037237e-11	0.381301565602411	0.346	0.143	3.18436163039257e-07
Ypel5	1.19375139520727e-11	0.298119586143291	0.415	0.199	3.34226515630132e-07
Nfkbiz	1.34994003537396e-11	0.369978257045114	0.731	0.517	3.77956211104002e-07
Lamp2	1.4608359447452e-11	0.28560552638022	0.792	0.61	4.09004847809761e-07
C1qbp	1.77531587332075e-11	-0.336480764346563	0.431	0.668	4.97052938212343e-07
Ndufb8	1.94022271489325e-11	-0.318587884589116	0.508	0.75	5.43223555715812e-07
Cox7b	2.0068943799262e-11	-0.258243711318701	0.731	0.842	5.61890288491738e-07
Calu	2.19097334164305e-11	-0.292305872068816	0.638	0.818	6.13428716193221e-07
Xlr3c	2.59441380122221e-11	-0.306688130806058	0.023	0.292	7.26383976066196e-07
Id2	3.05290933713711e-11	0.385350944236926	0.846	0.723	8.54753556211649e-07
Bmp7	3.06311135491098e-11	-0.342901166473553	0.108	0.391	8.57609917147977e-07
2310039H08Rik	3.32050021763223e-11	-0.342683856095737	0.323	0.597	9.29673650932671e-07
Fxyd3	3.58074319674956e-11	0.433481263041998	0.646	0.444	1.00253648022594e-06
Plp2	3.92788805248743e-11	-0.343270908642267	0.2	0.516	1.09973009693543e-06
Thbs1	4.63263830778126e-11	-0.400279986831945	0.492	0.769	1.2970460734126e-06
Tmem165	6.28030371685829e-11	-0.301930803104006	0.531	0.764	1.75835943464598e-06
Ier5	6.5044336504351e-11	0.305235037220102	0.823	0.689	1.82111133344882e-06
Mlf2	6.76909897358766e-11	-0.289703309101471	0.569	0.778	1.89521233062507e-06
Eef1e1	7.0510038234267e-11	-0.326320645867754	0.246	0.535	1.97414005048301e-06
Srpx	7.25461962653473e-11	-0.345702193614991	0.215	0.51	2.03114840303719e-06
Wisp3	8.28380734413788e-11	0.318781025530584	0.508	0.295	2.31930038021172e-06
Scarb2	9.62063474526828e-11	0.2880052006705	0.531	0.317	2.69358531598021e-06
Tram1	1.01430127964058e-10	-0.273842945975559	0.646	0.817	2.8398407227377e-06
Foxa3	1.02153136048103e-10	0.332259454874229	0.623	0.402	2.86008350307479e-06
Nid2	1.03480183651291e-10	-0.334919648522271	0.385	0.646	2.89723818186884e-06
Rcn3	1.0353408416635e-10	-0.279100478356957	0.777	0.908	2.89874728848946e-06
Mrps6	1.07861727784268e-10	0.289239172169386	0.831	0.676	3.01991265450394e-06
Ppp3ca	1.17377234326445e-10	0.253984151852853	0.908	0.814	3.28632780667181e-06
Gm15013	1.18442642428539e-10	-0.285193789587134	0.638	0.789	3.31615710271423e-06
Dok1	1.2427714689698e-10	-0.324521854254473	0.162	0.453	3.47951155882165e-06
Hes1	2.11905440865985e-10	-0.354824431861042	0.223	0.544	5.93292853336584e-06
Brd2	2.27070163737038e-10	0.301799434034478	0.8	0.674	6.35751044430958e-06
Cox5a	2.27693601969779e-10	-0.253703715284406	0.7	0.821	6.37496546794988e-06
Serpine2	2.52838831311439e-10	0.3298573014849	0.523	0.294	7.07898159905766e-06
Cks2	2.66471410162376e-10	-0.390638323544534	0.162	0.44	7.46066654172619e-06
Timm10b	2.67520230262536e-10	-0.290061342140605	0.569	0.736	7.49003140689048e-06
Chrdl1	2.8406307029039e-10	0.347198436925533	0.615	0.432	7.95319784199033e-06
Spats2l	3.06160975409427e-10	-0.323107896941734	0.262	0.559	8.57189498951314e-06
Mrps16	3.29311104906285e-10	-0.303552929308215	0.485	0.694	9.22005231516618e-06
Tmem238	3.33870173301501e-10	-0.334964616118931	0.292	0.562	9.34769711209543e-06
Smpd3	3.47550651461171e-10	0.321653928114101	0.877	0.714	9.73072313960987e-06
Hmgn2	3.4887234930359e-10	-0.377153842095827	0.269	0.532	9.76772803580192e-06
Itga10	3.60270889069282e-10	0.27823413689713	0.523	0.313	1.00868643521618e-05
Ssr3	3.75164035071158e-10	-0.270045381092402	0.654	0.797	1.05038426539223e-05
Foxo1	4.05340492753201e-10	0.314252731588164	0.523	0.326	1.13487231161041e-05
Nhp2	4.15766281209107e-10	-0.317704276210646	0.392	0.622	1.16406243412926e-05
Angptl2	4.17488625263146e-10	-0.326329534462361	0.531	0.762	1.16888465301176e-05
Ypel3	4.40793803793121e-10	0.290460477911862	0.715	0.515	1.23413449185998e-05
Nog	4.61751917886139e-10	-0.338720073484017	0.115	0.397	1.29281301969761e-05
Ctsl	4.97125792111922e-10	0.279238246931146	0.469	0.252	1.39185279275496e-05
Sgk1	4.98117177341381e-10	0.379875102615985	0.715	0.535	1.3946284731204e-05
Ddah1	5.03384688429246e-10	-0.307749756259301	0.054	0.311	1.4093764506642e-05
Tsc22d3	5.25411489524911e-10	0.295240959427004	0.785	0.664	1.47104708837185e-05
Fap	5.3286872161574e-10	0.285095637548207	0.608	0.385	1.49192584677975e-05
Tmem263	5.71961110066489e-10	-0.307266111548977	0.431	0.697	1.60137671596416e-05
Tomm5	5.83067127337925e-10	-0.303850531448882	0.462	0.694	1.63247134312072e-05
Aebp1	5.90888257849609e-10	-0.339220514680125	0.446	0.697	1.65436894432733e-05
Ostf1	6.17460727505711e-10	-0.299454414268434	0.508	0.721	1.72876654487049e-05
Bola2	6.47463486242026e-10	-0.308533861606759	0.369	0.626	1.81276826878043e-05
Cbx3	7.16256546942148e-10	-0.353111646730628	0.531	0.77	2.00537508012863e-05
Gm10036	7.29982205362608e-10	-0.279501504014443	0.631	0.809	2.04380417857423e-05
Pycr1	1.03352429465656e-09	-0.277960812039917	0.108	0.384	2.89366132017945e-05
Timp1	1.1010824115538e-09	-0.365418322214144	0.4	0.64	3.08281053586834e-05
Socs2	1.10222638235973e-09	0.297118177823807	0.792	0.617	3.08601342533076e-05
Ndufab1	1.10902421383564e-09	-0.272278960766713	0.592	0.767	3.10504599389702e-05
Mrpl20	1.14572452651699e-09	-0.264899120178557	0.592	0.753	3.20779952934228e-05
Cdk2ap1	1.15957651627389e-09	-0.308373317709672	0.462	0.725	3.24658233026363e-05
Usp53	1.18303189499314e-09	0.315819320222681	0.515	0.303	3.31225269960179e-05
Prkcdbp	1.19570699646232e-09	-0.326303210555096	0.369	0.648	3.34774044869522e-05
Lsm12	1.45572656192676e-09	-0.277525628607462	0.192	0.471	4.07574322808255e-05
Sec61a1	1.53639591574771e-09	-0.296396324817448	0.485	0.739	4.30160128491044e-05
Sertad1	1.56560187234707e-09	0.325824312176804	0.654	0.462	4.38337212219732e-05
Egr2	1.60001639223694e-09	0.310925155568639	0.523	0.317	4.47972589498499e-05
Prelid1	1.60629031593781e-09	-0.260365394408353	0.646	0.802	4.49729162656268e-05
Alyref	1.76828156559652e-09	-0.307442958316659	0.331	0.611	4.95083472735712e-05
Pdap1	1.82797113294114e-09	-0.288588024916944	0.485	0.733	5.1179535780086e-05
Matn1	1.82974591392042e-09	-0.361696944515493	0.077	0.334	5.1229226097944e-05
Sfxn1	1.91557632742793e-09	-0.301522111174544	0.362	0.596	5.36323060153272e-05
Yif1b	1.93029690130225e-09	-0.301595411987615	0.385	0.599	5.40444526426603e-05
Pabpc4	2.04217341699623e-09	-0.262543423910328	0.1	0.37	5.71767713290604e-05
Ggh	2.1041712102543e-09	0.252030892776016	0.638	0.424	5.89125855446998e-05
Sbds	2.18584852891472e-09	0.257681723334362	0.485	0.278	6.11993871125543e-05
Gm11808	2.37673524069138e-09	-0.276370927811099	0.538	0.745	6.65438332688773e-05
Bax	2.51799816328876e-09	-0.27812445167862	0.5	0.711	7.04989125757588e-05
Mt2	2.57888440574276e-09	-0.496074945084781	0.231	0.457	7.22036055919858e-05
Timp2	2.58694943175573e-09	-0.293930767140995	0.6	0.808	7.24294101902968e-05
Fcgrt	2.64352661175921e-09	0.284650232522042	0.646	0.457	7.40134580760342e-05
Tnfrsf12a	3.18127576845753e-09	-0.337311849087311	0.192	0.461	8.90693589652738e-05
Tpm4	3.19257510210892e-09	-0.289694163208449	0.485	0.723	8.93857177088455e-05
Tmem147	3.33484790200686e-09	-0.260583397146204	0.608	0.785	9.33690715603881e-05
Fgfr1	3.66497331537115e-09	0.260908943443416	0.677	0.459	0.000102611922883761
Bglap3	3.71096691022194e-09	0.327963284318873	0.385	0.191	0.000103899651552394
Impa2	3.7169743065759e-09	-0.299140802078549	0.292	0.565	0.000104067846635512
2310009B15Rik	3.97228210060047e-09	-0.276114826757186	0.185	0.448	0.000111215954252612
F5	4.23341578072385e-09	0.270333428495226	0.462	0.254	0.000118527175028706
Rpl39l	5.39091620492694e-09	-0.329097239676348	0.038	0.265	0.000150934871905545
Gadd45g	5.49842100555164e-09	-0.315369080400509	0.646	0.857	0.000153944791313435
Lxn	5.86631576686786e-09	0.302271560104701	0.608	0.424	0.000164245108840766
Ufc1	6.3518139264809e-09	-0.274939076499602	0.415	0.642	0.000177838086313612
Hras	6.60304289954565e-09	-0.285084259700594	0.308	0.567	0.000184871995101479
Gm10263	6.88620898683342e-09	-0.294454888120586	0.323	0.596	0.000192800079213362
Ndufs6	6.94524359674594e-09	-0.262503650016217	0.577	0.755	0.000194452930221693
Fgfrl1	7.34299485431133e-09	-0.292763173943165	0.385	0.637	0.000205589169931009
Wsb1	8.16109755778786e-09	0.260557426299961	0.615	0.422	0.000228494409422944
Klf7	8.21661406245784e-09	-0.276227119566051	0.138	0.404	0.000230048760520695
Cnih1	1.03624566292972e-08	-0.250708704001232	0.585	0.769	0.000290128060707064
Klf3	1.03999583378031e-08	-0.286140105883799	0.169	0.436	0.00029117803354181
Calml3	1.15245045144066e-08	-0.355393017607218	0.292	0.538	0.000322663077394355
Ube2m	1.20458010179361e-08	-0.282872491930442	0.431	0.67	0.000337258336900175
Naa38	1.20678662687777e-08	-0.259102336814587	0.531	0.714	0.000337876119793237
Cdc42se1	1.71915435886736e-08	-0.285279088790074	0.415	0.668	0.000481328837395684
Fam46a	1.83983699326969e-08	0.326758625020829	0.7	0.537	0.000515117561375647
Sepp1	2.02466721261504e-08	0.25257299817109	0.538	0.331	0.000566866326187958
Gnl3	2.07100645354136e-08	-0.256829425163649	0.138	0.396	0.000579840386862509
Gaa	2.14457172849686e-08	0.279022247444169	0.577	0.414	0.00060043719254455
Eif3i	2.17520900546508e-08	-0.257773336120551	0.554	0.755	0.000609015017350113
Ufm1	2.25325868467115e-08	-0.267377538313808	0.377	0.623	0.000630867366534228
Slirp	2.37146348319364e-08	-0.261854113654008	0.531	0.72	0.000663962346024555
Oat	2.46905053654251e-08	0.262147300422706	0.762	0.666	0.000691284769221172
Ibsp	2.5886315146953e-08	0.486016312051541	0.4	0.216	0.000724765051484391
Mest	2.86580370256374e-08	-0.322192598775253	0.046	0.259	0.000802367720643795
Cthrc1	3.17263988312744e-08	0.330638546288348	0.662	0.531	0.000888275714478022
Naa10	3.97599595316899e-08	-0.265140622855886	0.223	0.461	0.00111319934696825
Enho	3.98194000799136e-08	0.25956492287837	0.477	0.277	0.00111486356343742
Ppp1r15a	4.10608260737071e-08	0.293744984923239	0.746	0.589	0.00114962100841165
0610012G03Rik	4.21471607044715e-08	-0.252912459437118	0.515	0.702	0.00118003620540379
Slc5a3	4.48939211330961e-08	0.260470133364685	0.654	0.463	0.00125694000388443
Atp5k	4.57742405324169e-08	-0.274670482249132	0.431	0.657	0.00128158718642661
Tiparp	4.97396155858949e-08	0.337201230652028	0.585	0.44	0.00139260975717389
Bnip3l	5.35834117833775e-08	0.260333706427053	0.715	0.545	0.001500228363111
Uchl3	5.44149344202291e-08	-0.257805037542856	0.192	0.43	0.00152350933389757
Enpp1	6.0459451655368e-08	0.279670658439847	0.577	0.401	0.00169274372744699
Mrps28	7.1340403092234e-08	-0.260044251089512	0.369	0.607	0.00199738860577637
Mrpl51	7.13976045255296e-08	-0.255612364582435	0.454	0.639	0.00199899013150578
Yif1a	7.96056736549501e-08	-0.260303378160151	0.454	0.654	0.00222879965099129
Crip2	8.0516197247871e-08	-0.303439568511647	0.2	0.44	0.00225429249054589
Fam3c	8.22262413911515e-08	-0.252806730091384	0.346	0.571	0.00230217030646946
Eva1b	9.06266880859739e-08	-0.273473939654915	0.562	0.752	0.0025373660130311
Dcn	1.02152334975461e-07	0.280014040183129	0.823	0.704	0.00286006107464297
Tcp1	1.12786945097537e-07	-0.254650727583632	0.492	0.687	0.00315780888884085
Bnip3	1.24407283470245e-07	0.2890715952119	0.608	0.454	0.00348315512259991
Mat2a	1.30222644712959e-07	0.277091938886178	0.631	0.495	0.00364597360667341
Deb1	1.95692986317377e-07	-0.26567037773478	0.346	0.582	0.00547901223091393
Tgfbr3	2.2058290852681e-07	0.261016116715388	0.5	0.332	0.00617588027293363
Rpl27-ps3	2.94201580595811e-07	-0.256413248697144	0.438	0.64	0.00823705585352152
Lockd	3.54830737180185e-07	-0.329076176794267	0.085	0.287	0.00993455097957082
Klf10	3.58777669683538e-07	-0.256141554157696	0.508	0.725	0.0100450571957997
Slc39a1	4.00356657931088e-07	-0.334206080690428	0.362	0.573	0.0112091857087546
Tmem97	4.30668104894574e-07	-0.269230738188867	0.354	0.555	0.0120578456008383
Banf1	4.39733738180011e-07	-0.255940231167772	0.377	0.576	0.0123116652015639
Lrp1	6.62280537104119e-07	-0.252055931671833	0.423	0.644	0.0185425304778411
Rspo4	8.76871332085246e-07	0.262999826875888	0.508	0.349	0.0245506435557227
Tuba1c	9.28451449765609e-07	0.252017011274113	0.546	0.367	0.0259947836905375
H19	1.05219917421262e-06	-0.35829008556066	0.131	0.345	0.0294594724796048
Itm2a	1.05508227664321e-06	-0.283211695883605	0.585	0.747	0.0295401935814565
Tubb5	1.6300103526973e-06	-0.299254734675877	0.492	0.666	0.045637029854819
Nr4a1	1.83806386498097e-06	0.254767435122304	0.669	0.505	0.0514621120917373
2700094K13Rik	2.34924772380499e-06	-0.260214167997009	0.377	0.564	0.0657742377710921
Raph1	3.08878736534311e-06	0.306486945244195	0.592	0.48	0.0864798686548765
Sat1	3.10024454874449e-06	0.252271283833409	0.692	0.56	0.0868006468757481
Cgref1	3.40912157141256e-06	-0.265163287129531	0.262	0.455	0.095448585756409
Bglap2	6.41730005239382e-06	0.307373526468064	0.515	0.341	0.179671566866922
Pim3	6.69743106507818e-06	0.258299379890693	0.608	0.485	0.187514674960059
Clu	1.02093130115787e-05	-0.297056232376393	0.215	0.42	0.28584034569818
Fdps	1.0612819342969e-05	-0.250004166055669	0.262	0.448	0.297137715964445
Cks1b	1.62916403065219e-05	-0.264900956141097	0.231	0.397	0.456133345301999
Ndufa4l2	0.000278074793028899	0.276292108922635	0.592	0.486	1
Tnni2	0.000361539101302425	0.304410818689993	0.462	0.383	1
Col1a1	0.00040095938565542	-0.300244505877951	0.231	0.379	1
Alpl	0.000521472322885829	0.274260319354506	0.577	0.524	1
Stmn1	0.000885450697390829	-0.323494355124219	0.223	0.333	1
Apoe	0.00922618822756068	0.261028646538382	0.569	0.55	1
